# Convergent targeting of conserved regulatory networks during thermal evolution across *Saccharomyces*

**DOI:** 10.64898/2026.03.23.708575

**Authors:** Jennifer Molinet, Carolin Gierer, Pablo Villarreal, Rike Stelkens

## Abstract

Whether evolution follows predictable genetic paths across species remains a central question in evolutionary biology, particularly as rising temperatures reshape species distributions worldwide. Despite its importance, the genetic basis of thermal adaptation remains poorly understood across divergent species. Here, we use the yeast genus *Saccharomyces* as a comparative model to investigate how species with contrasting thermal niches adapt to rising temperatures. We combined experimental evolution under progressively increasing temperatures for up to ∼600 generations with whole-genome sequencing of 256 evolved genotypes, followed by transcriptomic, functional, and physiological analyses across eight species. Despite large differences in ancestral thermal tolerance and evolutionary outcomes, selection repeatedly targeted the same conserved regulatory pathways across species. Independent lineages accumulated *de novo* mutations in central growth and stress response networks, particularly in TORC1, PKA, and MAPK signaling pathways, revealing striking molecular convergence across species occupying distinct thermal environments. However, these shared genetic targets produced divergent transcriptional and physiological responses depending on species background, indicating that thermal adaptation primarily proceeds through rewiring of conserved regulatory hubs rather than changes in temperature-specific enzymes. Cold-tolerant species frequently lost mitochondrial DNA during thermal evolution, yet loss alone was insufficient to reproduce the adaptive thermal phenotypes of evolved populations. Together, our results show that adaptation to increasing temperature is driven by predictable changes in conserved regulatory networks, while species-specific constraints shape divergent phenotypic outcomes. These findings reveal both the predictability and contingency of evolutionary responses to rising temperature across species.
