## Supplementary material for "Convergent targeting of conserved regulatory networks during thermal evolution across *Saccharomyces*": Table S1

### Sheet: S1A
Table S1A. Ancestral strains used in this study
Species	Strain	Code	Mating type	HO	Auxotrophy	Origin	Population	Reference
S. cerevisiae	Y12	Sc-1	a/@	ho::HYGMX/ho::HYGMX	ura3::KanMX/ura3::KanMX	Palm wine strain, Ivory Coast	Sake	Liti et al., 2009
S. cerevisiae	HLJ1	Sc-2	a/@			Bark of Quercus mongokica, China	clade CHN-IV	Wang Q-M et al., 2012
S. cerevisiae	Y55	Sc-3	a/@	ho::HYGMX/ho::HYGMX	ura3::KanMX/ura3::KanMX	Grape, Laboratory strain	West African	Liti et al., 2009
S. paradoxus	YPS138	Sp-1	a/@		ura3::KanMX/ura3::KanMX	Soil beneath Q. velutina, USA	American B	Liti et al., 2009
S. paradoxus	IFO1804	Sp-2	a/@		ura3::KanMX/ura3::KanMX	Bark of Quercus spp., Japan	Far East Eurasia	Liti et al., 2009
S. uvarum	yHAB521	Su-1	a/@			South America, Argentina	SA-B	Peris et al., 2017
S. uvarum	yHCT77	Su-2	a/@			USA	HOL-NA	Almeida et al., 2014
S. mikatae	NBRC 10996	Sm-1	a/@			Soil, Japan	ND	NITE Biological Resource Center, Chiba, Japan
S. mikatae	yHAB336	Sm-2	a/@			Asia, China	Asia B (B1)	Peris et al., 2017
S. kudriavzevii	NBRC10990	Sk-1	a/@			Natural isolate, Portugal	ND	Sampaio JP et al., 2008
S. kudriavzevii	TJ13M05	Sk-2	a/@			Fruiting body of Bolbitius sp. Taiwan	ND	Naumov et al., 2013
S. jurei	TUM 297	Sj-1	a/@			Black forest-Schwarzwald,Germany	ND	Hutzler et al., 2021
S. jurei	NCYC3947	Sj-2	a/@			Europe, France	EU	Naseeb et al., 2017
S. eubayanus	CBS12357	Se-1	a/@			Fruiting body of Cyttaria hariotii, N. dombeyi, Argentina	PB1	Libkind et al., 2011
S. eubayanus	yHRVM108	Se-2	a/@			Soil from Pinus taeda, USA	Holartic	Peris et al., 2016
S. arboricola	ZP960	Sa-1	a/@			Oceania, New Zealand	Oceania	Peris et al., 2023
ND: non-determined

### Sheet: S1B
Table S1B. Evolved genotypes under constant temperature (25 ºC) used in this study
Species	Strain	Code	Evolution condition	Evolution line	Reference
S. cerevisiae	Y12	Sc-1_C1-I1	Constant temperature	L1	Molinet and Stelkens, 2025
S. cerevisiae	Y12	Sc-1_C1-I2	Constant temperature	L1	Molinet and Stelkens, 2025
S. cerevisiae	Y12	Sc-1_C2-I1	Constant temperature	L2	Molinet and Stelkens, 2025
S. cerevisiae	Y12	Sc-1_C2-I2	Constant temperature	L2	Molinet and Stelkens, 2025
S. cerevisiae	Y12	Sc-1_C3-I1	Constant temperature	L3	Molinet and Stelkens, 2025
S. cerevisiae	Y12	Sc-1_C3-I2	Constant temperature	L3	Molinet and Stelkens, 2025
S. cerevisiae	Y12	Sc-1_C4-I1	Constant temperature	L4	Molinet and Stelkens, 2025
S. cerevisiae	Y12	Sc-1_C4-I2	Constant temperature	L4	Molinet and Stelkens, 2025
S. cerevisiae	HLJ1	Sc-2_C1-I1	Constant temperature	L1	Molinet and Stelkens, 2025
S. cerevisiae	HLJ1	Sc-2_C1-I2	Constant temperature	L1	Molinet and Stelkens, 2025
S. cerevisiae	HLJ1	Sc-2_C2-I1	Constant temperature	L2	Molinet and Stelkens, 2025
S. cerevisiae	HLJ1	Sc-2_C2-I2	Constant temperature	L2	Molinet and Stelkens, 2025
S. cerevisiae	HLJ1	Sc-2_C3-I1	Constant temperature	L3	Molinet and Stelkens, 2025
S. cerevisiae	HLJ1	Sc-2_C3-I2	Constant temperature	L3	Molinet and Stelkens, 2025
S. cerevisiae	HLJ1	Sc-2_C4-I1	Constant temperature	L4	Molinet and Stelkens, 2025
S. cerevisiae	HLJ1	Sc-2_C4-I2	Constant temperature	L4	Molinet and Stelkens, 2025
S. cerevisiae	Y55	Sc-3_C1-I1	Constant temperature	L1	Molinet and Stelkens, 2025
S. cerevisiae	Y55	Sc-3_C1-I2	Constant temperature	L1	Molinet and Stelkens, 2025
S. cerevisiae	Y55	Sc-3_C2-I1	Constant temperature	L2	Molinet and Stelkens, 2025
S. cerevisiae	Y55	Sc-3_C2-I2	Constant temperature	L2	Molinet and Stelkens, 2025
S. cerevisiae	Y55	Sc-3_C3-I1	Constant temperature	L3	Molinet and Stelkens, 2025
S. cerevisiae	Y55	Sc-3_C3-I2	Constant temperature	L3	Molinet and Stelkens, 2025
S. cerevisiae	Y55	Sc-3_C4-I1	Constant temperature	L4	Molinet and Stelkens, 2025
S. cerevisiae	Y55	Sc-3_C4-I2	Constant temperature	L4	Molinet and Stelkens, 2025
S. paradoxus	YPS138	Sp-1_C1-I1	Constant temperature	L1	Molinet and Stelkens, 2025
S. paradoxus	YPS138	Sp-1_C1-I2	Constant temperature	L1	Molinet and Stelkens, 2025
S. paradoxus	YPS138	Sp-1_C2-I1	Constant temperature	L2	Molinet and Stelkens, 2025
S. paradoxus	YPS138	Sp-1_C2-I2	Constant temperature	L2	Molinet and Stelkens, 2025
S. paradoxus	YPS138	Sp-1_C3-I1	Constant temperature	L3	Molinet and Stelkens, 2025
S. paradoxus	YPS138	Sp-1_C3-I2	Constant temperature	L3	Molinet and Stelkens, 2025
S. paradoxus	YPS138	Sp-1_C4-I1	Constant temperature	L4	Molinet and Stelkens, 2025
S. paradoxus	YPS138	Sp-1_C4-I2	Constant temperature	L4	Molinet and Stelkens, 2025
S. paradoxus	IFO1804	Sp-2_C1-I1	Constant temperature	L1	Molinet and Stelkens, 2025
S. paradoxus	IFO1804	Sp-2_C1-I2	Constant temperature	L1	Molinet and Stelkens, 2025
S. paradoxus	IFO1804	Sp-2_C2-I1	Constant temperature	L2	Molinet and Stelkens, 2025
S. paradoxus	IFO1804	Sp-2_C2-I2	Constant temperature	L2	Molinet and Stelkens, 2025
S. paradoxus	IFO1804	Sp-2_C3-I1	Constant temperature	L3	Molinet and Stelkens, 2025
S. paradoxus	IFO1804	Sp-2_C3-I2	Constant temperature	L3	Molinet and Stelkens, 2025
S. paradoxus	IFO1804	Sp-2_C4-I1	Constant temperature	L4	Molinet and Stelkens, 2025
S. paradoxus	IFO1804	Sp-2_C4-I2	Constant temperature	L4	Molinet and Stelkens, 2025
S. uvarum	yHAB521	Su-1_C1-I1	Constant temperature	L1	Molinet and Stelkens, 2025
S. uvarum	yHAB521	Su-1_C1-I2	Constant temperature	L1	Molinet and Stelkens, 2025
S. uvarum	yHAB521	Su-1_C2-I1	Constant temperature	L2	Molinet and Stelkens, 2025
S. uvarum	yHAB521	Su-1_C2-I2	Constant temperature	L2	Molinet and Stelkens, 2025
S. uvarum	yHAB521	Su-1_C3-I1	Constant temperature	L3	Molinet and Stelkens, 2025
S. uvarum	yHAB521	Su-1_C3-I2	Constant temperature	L3	Molinet and Stelkens, 2025
S. uvarum	yHAB521	Su-1_C4-I1	Constant temperature	L4	Molinet and Stelkens, 2025
S. uvarum	yHAB521	Su-1_C4-I2	Constant temperature	L4	Molinet and Stelkens, 2025
S. uvarum	yHCT77	Su-2_C1-I1	Constant temperature	L1	Molinet and Stelkens, 2025
S. uvarum	yHCT77	Su-2_C1-I2	Constant temperature	L1	Molinet and Stelkens, 2025
S. uvarum	yHCT77	Su-2_C2-I1	Constant temperature	L2	Molinet and Stelkens, 2025
S. uvarum	yHCT77	Su-2_C2-I2	Constant temperature	L2	Molinet and Stelkens, 2025
S. uvarum	yHCT77	Su-2_C3-I1	Constant temperature	L3	Molinet and Stelkens, 2025
S. uvarum	yHCT77	Su-2_C3-I2	Constant temperature	L3	Molinet and Stelkens, 2025
S. uvarum	yHCT77	Su-2_C4-I1	Constant temperature	L4	Molinet and Stelkens, 2025
S. uvarum	yHCT77	Su-2_C4-I2	Constant temperature	L4	Molinet and Stelkens, 2025
S. mikatae	NBRC 10996	Sm-1_C1-I1	Constant temperature	L1	Molinet and Stelkens, 2025
S. mikatae	NBRC 10996	Sm-1_C1-I2	Constant temperature	L1	Molinet and Stelkens, 2025
S. mikatae	NBRC 10996	Sm-1_C2-I1	Constant temperature	L2	Molinet and Stelkens, 2025
S. mikatae	NBRC 10996	Sm-1_C2-I2	Constant temperature	L2	Molinet and Stelkens, 2025
S. mikatae	NBRC 10996	Sm-1_C3-I1	Constant temperature	L3	Molinet and Stelkens, 2025
S. mikatae	NBRC 10996	Sm-1_C3-I2	Constant temperature	L3	Molinet and Stelkens, 2025
S. mikatae	NBRC 10996	Sm-1_C4-I1	Constant temperature	L4	Molinet and Stelkens, 2025
S. mikatae	NBRC 10996	Sm-1_C4-I2	Constant temperature	L4	Molinet and Stelkens, 2025
S. mikatae	yHAB336	Sm-2_C1-I1	Constant temperature	L1	Molinet and Stelkens, 2025
S. mikatae	yHAB336	Sm-2_C1-I2	Constant temperature	L1	Molinet and Stelkens, 2025
S. mikatae	yHAB336	Sm-2_C2-I1	Constant temperature	L2	Molinet and Stelkens, 2025
S. mikatae	yHAB336	Sm-2_C2-I2	Constant temperature	L2	Molinet and Stelkens, 2025
S. mikatae	yHAB336	Sm-2_C3-I1	Constant temperature	L3	Molinet and Stelkens, 2025
S. mikatae	yHAB336	Sm-2_C3-I2	Constant temperature	L3	Molinet and Stelkens, 2025
S. mikatae	yHAB336	Sm-2_C4-I1	Constant temperature	L4	Molinet and Stelkens, 2025
S. mikatae	yHAB336	Sm-2_C4-I2	Constant temperature	L4	Molinet and Stelkens, 2025
S. kudriavzevii	NBRC10990	Sk-1_C1-I1	Constant temperature	L1	Molinet and Stelkens, 2025
S. kudriavzevii	NBRC10990	Sk-1_C1-I2	Constant temperature	L1	Molinet and Stelkens, 2025
S. kudriavzevii	NBRC10990	Sk-1_C2-I1	Constant temperature	L2	Molinet and Stelkens, 2025
S. kudriavzevii	NBRC10990	Sk-1_C2-I2	Constant temperature	L2	Molinet and Stelkens, 2025
S. kudriavzevii	NBRC10990	Sk-1_C3-I1	Constant temperature	L3	Molinet and Stelkens, 2025
S. kudriavzevii	NBRC10990	Sk-1_C3-I2	Constant temperature	L3	Molinet and Stelkens, 2025
S. kudriavzevii	NBRC10990	Sk-1_C4-I1	Constant temperature	L4	Molinet and Stelkens, 2025
S. kudriavzevii	NBRC10990	Sk-1_C4-I2	Constant temperature	L4	Molinet and Stelkens, 2025
S. kudriavzevii	TJ13M05	Sk-2_C1-I1	Constant temperature	L1	Molinet and Stelkens, 2025
S. kudriavzevii	TJ13M05	Sk-2_C1-I2	Constant temperature	L1	Molinet and Stelkens, 2025
S. kudriavzevii	TJ13M05	Sk-2_C2-I1	Constant temperature	L2	Molinet and Stelkens, 2025
S. kudriavzevii	TJ13M05	Sk-2_C2-I2	Constant temperature	L2	Molinet and Stelkens, 2025
S. kudriavzevii	TJ13M05	Sk-2_C3-I1	Constant temperature	L3	Molinet and Stelkens, 2025
S. kudriavzevii	TJ13M05	Sk-2_C3-I2	Constant temperature	L3	Molinet and Stelkens, 2025
S. kudriavzevii	TJ13M05	Sk-2_C4-I1	Constant temperature	L4	Molinet and Stelkens, 2025
S. kudriavzevii	TJ13M05	Sk-2_C4-I2	Constant temperature	L4	Molinet and Stelkens, 2025
S. jurei	TUM 297	Sj-1_C1-I1	Constant temperature	L1	Molinet and Stelkens, 2025
S. jurei	TUM 297	Sj-1_C1-I2	Constant temperature	L1	Molinet and Stelkens, 2025
S. jurei	TUM 297	Sj-1_C2-I1	Constant temperature	L2	Molinet and Stelkens, 2025
S. jurei	TUM 297	Sj-1_C2-I2	Constant temperature	L2	Molinet and Stelkens, 2025
S. jurei	TUM 297	Sj-1_C3-I1	Constant temperature	L3	Molinet and Stelkens, 2025
S. jurei	TUM 297	Sj-1_C3-I2	Constant temperature	L3	Molinet and Stelkens, 2025
S. jurei	TUM 297	Sj-1_C4-I1	Constant temperature	L4	Molinet and Stelkens, 2025
S. jurei	TUM 297	Sj-1_C4-I2	Constant temperature	L4	Molinet and Stelkens, 2025
S. jurei	NCYC3947	Sj-2_C1-I1	Constant temperature	L1	Molinet and Stelkens, 2025
S. jurei	NCYC3947	Sj-2_C1-I2	Constant temperature	L1	Molinet and Stelkens, 2025
S. jurei	NCYC3947	Sj-2_C2-I1	Constant temperature	L2	Molinet and Stelkens, 2025
S. jurei	NCYC3947	Sj-2_C2-I2	Constant temperature	L2	Molinet and Stelkens, 2025
S. jurei	NCYC3947	Sj-2_C3-I1	Constant temperature	L3	Molinet and Stelkens, 2025
S. jurei	NCYC3947	Sj-2_C3-I2	Constant temperature	L3	Molinet and Stelkens, 2025
S. jurei	NCYC3947	Sj-2_C4-I1	Constant temperature	L4	Molinet and Stelkens, 2025
S. jurei	NCYC3947	Sj-2_C4-I2	Constant temperature	L4	Molinet and Stelkens, 2025
S. eubayanus	CBS12357	Se-1_C1-I1	Constant temperature	L1	Molinet and Stelkens, 2025
S. eubayanus	CBS12357	Se-1_C1-I2	Constant temperature	L1	Molinet and Stelkens, 2025
S. eubayanus	CBS12357	Se-1_C2-I1	Constant temperature	L2	Molinet and Stelkens, 2025
S. eubayanus	CBS12357	Se-1_C2-I2	Constant temperature	L2	Molinet and Stelkens, 2025
S. eubayanus	CBS12357	Se-1_C3-I1	Constant temperature	L3	Molinet and Stelkens, 2025
S. eubayanus	CBS12357	Se-1_C3-I2	Constant temperature	L3	Molinet and Stelkens, 2025
S. eubayanus	CBS12357	Se-1_C4-I1	Constant temperature	L4	Molinet and Stelkens, 2025
S. eubayanus	CBS12357	Se-1_C4-I2	Constant temperature	L4	Molinet and Stelkens, 2025
S. eubayanus	yHRVM108	Se-2_C1-I1	Constant temperature	L1	Molinet and Stelkens, 2025
S. eubayanus	yHRVM108	Se-2_C1-I2	Constant temperature	L1	Molinet and Stelkens, 2025
S. eubayanus	yHRVM108	Se-2_C2-I1	Constant temperature	L2	Molinet and Stelkens, 2025
S. eubayanus	yHRVM108	Se-2_C2-I2	Constant temperature	L2	Molinet and Stelkens, 2025
S. eubayanus	yHRVM108	Se-2_C3-I1	Constant temperature	L3	Molinet and Stelkens, 2025
S. eubayanus	yHRVM108	Se-2_C3-I2	Constant temperature	L3	Molinet and Stelkens, 2025
S. eubayanus	yHRVM108	Se-2_C4-I1	Constant temperature	L4	Molinet and Stelkens, 2025
S. eubayanus	yHRVM108	Se-2_C4-I2	Constant temperature	L4	Molinet and Stelkens, 2025
S. arboricola	ZP960	Sa-1_C1-I1	Constant temperature	L1	Molinet and Stelkens, 2025
S. arboricola	ZP960	Sa-1_C1-I2	Constant temperature	L1	Molinet and Stelkens, 2025
S. arboricola	ZP960	Sa-1_C2-I1	Constant temperature	L2	Molinet and Stelkens, 2025
S. arboricola	ZP960	Sa-1_C2-I2	Constant temperature	L2	Molinet and Stelkens, 2025
S. arboricola	ZP960	Sa-1_C3-I1	Constant temperature	L3	Molinet and Stelkens, 2025
S. arboricola	ZP960	Sa-1_C3-I2	Constant temperature	L3	Molinet and Stelkens, 2025
S. arboricola	ZP960	Sa-1_C4-I1	Constant temperature	L4	Molinet and Stelkens, 2025
S. arboricola	ZP960	Sa-1_C4-I2	Constant temperature	L4	Molinet and Stelkens, 2025

### Sheet: S1C
Table S1C. Evolved genotypes under increasing temperature used in this study
Species	Strain	Code	Evolution condition	Evolution line	Reference
S. cerevisiae	Y12	Sc-1_T1-I1	Increasing temperature	L1	Molinet and Stelkens, 2025
S. cerevisiae	Y12	Sc-1_T1-I2	Increasing temperature	L1	Molinet and Stelkens, 2025
S. cerevisiae	Y12	Sc-1_T2-I1	Increasing temperature	L2	Molinet and Stelkens, 2025
S. cerevisiae	Y12	Sc-1_T2-I2	Increasing temperature	L2	Molinet and Stelkens, 2025
S. cerevisiae	Y12	Sc-1_T3-I1	Increasing temperature	L3	Molinet and Stelkens, 2025
S. cerevisiae	Y12	Sc-1_T3-I2	Increasing temperature	L3	Molinet and Stelkens, 2025
S. cerevisiae	Y12	Sc-1_T4-I1	Increasing temperature	L4	Molinet and Stelkens, 2025
S. cerevisiae	Y12	Sc-1_T4-I2	Increasing temperature	L4	Molinet and Stelkens, 2025
S. cerevisiae	HLJ1	Sc-2_T1-I1	Increasing temperature	L1	Molinet and Stelkens, 2025
S. cerevisiae	HLJ1	Sc-2_T1-I2	Increasing temperature	L1	Molinet and Stelkens, 2025
S. cerevisiae	HLJ1	Sc-2_T2-I1	Increasing temperature	L2	Molinet and Stelkens, 2025
S. cerevisiae	HLJ1	Sc-2_T2-I2	Increasing temperature	L2	Molinet and Stelkens, 2025
S. cerevisiae	HLJ1	Sc-2_T3-I1	Increasing temperature	L3	Molinet and Stelkens, 2025
S. cerevisiae	HLJ1	Sc-2_T3-I2	Increasing temperature	L3	Molinet and Stelkens, 2025
S. cerevisiae	HLJ1	Sc-2_T4-I1	Increasing temperature	L4	Molinet and Stelkens, 2025
S. cerevisiae	HLJ1	Sc-2_T4-I2	Increasing temperature	L4	Molinet and Stelkens, 2025
S. cerevisiae	Y55	Sc-3_T1-I1	Increasing temperature	L1	Molinet and Stelkens, 2025
S. cerevisiae	Y55	Sc-3_T1-I2	Increasing temperature	L1	Molinet and Stelkens, 2025
S. cerevisiae	Y55	Sc-3_T2-I1	Increasing temperature	L2	Molinet and Stelkens, 2025
S. cerevisiae	Y55	Sc-3_T2-I2	Increasing temperature	L2	Molinet and Stelkens, 2025
S. cerevisiae	Y55	Sc-3_T3-I1	Increasing temperature	L3	Molinet and Stelkens, 2025
S. cerevisiae	Y55	Sc-3_T3-I2	Increasing temperature	L3	Molinet and Stelkens, 2025
S. cerevisiae	Y55	Sc-3_T4-I1	Increasing temperature	L4	Molinet and Stelkens, 2025
S. cerevisiae	Y55	Sc-3_T4-I2	Increasing temperature	L4	Molinet and Stelkens, 2025
S. paradoxus	YPS138	Sp-1_T1-I1	Increasing temperature	L1	Molinet and Stelkens, 2025
S. paradoxus	YPS138	Sp-1_T1-I2	Increasing temperature	L1	Molinet and Stelkens, 2025
S. paradoxus	YPS138	Sp-1_T2-I1	Increasing temperature	L2	Molinet and Stelkens, 2025
S. paradoxus	YPS138	Sp-1_T2-I2	Increasing temperature	L2	Molinet and Stelkens, 2025
S. paradoxus	YPS138	Sp-1_T3-I1	Increasing temperature	L3	Molinet and Stelkens, 2025
S. paradoxus	YPS138	Sp-1_T3-I2	Increasing temperature	L3	Molinet and Stelkens, 2025
S. paradoxus	YPS138	Sp-1_T4-I1	Increasing temperature	L4	Molinet and Stelkens, 2025
S. paradoxus	YPS138	Sp-1_T4-I2	Increasing temperature	L4	Molinet and Stelkens, 2025
S. paradoxus	IFO1804	Sp-2_T1-I1	Increasing temperature	L1	Molinet and Stelkens, 2025
S. paradoxus	IFO1804	Sp-2_T1-I2	Increasing temperature	L1	Molinet and Stelkens, 2025
S. paradoxus	IFO1804	Sp-2_T2-I1	Increasing temperature	L2	Molinet and Stelkens, 2025
S. paradoxus	IFO1804	Sp-2_T2-I2	Increasing temperature	L2	Molinet and Stelkens, 2025
S. paradoxus	IFO1804	Sp-2_T3-I1	Increasing temperature	L3	Molinet and Stelkens, 2025
S. paradoxus	IFO1804	Sp-2_T3-I2	Increasing temperature	L3	Molinet and Stelkens, 2025
S. paradoxus	IFO1804	Sp-2_T4-I1	Increasing temperature	L4	Molinet and Stelkens, 2025
S. paradoxus	IFO1804	Sp-2_T4-I2	Increasing temperature	L4	Molinet and Stelkens, 2025
S. uvarum	yHAB521	Su-1_T1-I1	Increasing temperature	L1	Molinet and Stelkens, 2025
S. uvarum	yHAB521	Su-1_T1-I2	Increasing temperature	L1	Molinet and Stelkens, 2025
S. uvarum	yHAB521	Su-1_T2-I1	Increasing temperature	L2	Molinet and Stelkens, 2025
S. uvarum	yHAB521	Su-1_T2-I2	Increasing temperature	L2	Molinet and Stelkens, 2025
S. uvarum	yHAB521	Su-1_T3-I1	Increasing temperature	L3	Molinet and Stelkens, 2025
S. uvarum	yHAB521	Su-1_T3-I2	Increasing temperature	L3	Molinet and Stelkens, 2025
S. uvarum	yHAB521	Su-1_T4-I1	Increasing temperature	L4	Molinet and Stelkens, 2025
S. uvarum	yHAB521	Su-1_T4-I2	Increasing temperature	L4	Molinet and Stelkens, 2025
S. uvarum	yHCT77	Su-2_T1-I1	Increasing temperature	L1	Molinet and Stelkens, 2025
S. uvarum	yHCT77	Su-2_T1-I2	Increasing temperature	L1	Molinet and Stelkens, 2025
S. uvarum	yHCT77	Su-2_T2-I1	Increasing temperature	L2	Molinet and Stelkens, 2025
S. uvarum	yHCT77	Su-2_T2-I2	Increasing temperature	L2	Molinet and Stelkens, 2025
S. uvarum	yHCT77	Su-2_T3-I1	Increasing temperature	L3	Molinet and Stelkens, 2025
S. uvarum	yHCT77	Su-2_T3-I2	Increasing temperature	L3	Molinet and Stelkens, 2025
S. uvarum	yHCT77	Su-2_T4-I1	Increasing temperature	L4	Molinet and Stelkens, 2025
S. uvarum	yHCT77	Su-2_T4-I2	Increasing temperature	L4	Molinet and Stelkens, 2025
S. mikatae	NBRC 10996	Sm-1_T1-I1	Increasing temperature	L1	Molinet and Stelkens, 2025
S. mikatae	NBRC 10996	Sm-1_T1-I2	Increasing temperature	L1	Molinet and Stelkens, 2025
S. mikatae	NBRC 10996	Sm-1_T2-I1	Increasing temperature	L2	Molinet and Stelkens, 2025
S. mikatae	NBRC 10996	Sm-1_T2-I2	Increasing temperature	L2	Molinet and Stelkens, 2025
S. mikatae	NBRC 10996	Sm-1_T3-I1	Increasing temperature	L3	Molinet and Stelkens, 2025
S. mikatae	NBRC 10996	Sm-1_T3-I2	Increasing temperature	L3	Molinet and Stelkens, 2025
S. mikatae	NBRC 10996	Sm-1_T4-I1	Increasing temperature	L4	Molinet and Stelkens, 2025
S. mikatae	NBRC 10996	Sm-1_T4-I2	Increasing temperature	L4	Molinet and Stelkens, 2025
S. mikatae	yHAB336	Sm-2_T1-I1	Increasing temperature	L1	Molinet and Stelkens, 2025
S. mikatae	yHAB336	Sm-2_T1-I2	Increasing temperature	L1	Molinet and Stelkens, 2025
S. mikatae	yHAB336	Sm-2_T2-I1	Increasing temperature	L2	Molinet and Stelkens, 2025
S. mikatae	yHAB336	Sm-2_T2-I2	Increasing temperature	L2	Molinet and Stelkens, 2025
S. mikatae	yHAB336	Sm-2_T3-I1	Increasing temperature	L3	Molinet and Stelkens, 2025
S. mikatae	yHAB336	Sm-2_T3-I2	Increasing temperature	L3	Molinet and Stelkens, 2025
S. mikatae	yHAB336	Sm-2_T4-I1	Increasing temperature	L4	Molinet and Stelkens, 2025
S. mikatae	yHAB336	Sm-2_T4-I2	Increasing temperature	L4	Molinet and Stelkens, 2025
S. kudriavzevii	NBRC10990	Sk-1_T1-I1	Increasing temperature	L1	Molinet and Stelkens, 2025
S. kudriavzevii	NBRC10990	Sk-1_T1-I2	Increasing temperature	L1	Molinet and Stelkens, 2025
S. kudriavzevii	NBRC10990	Sk-1_T2-I1	Increasing temperature	L2	Molinet and Stelkens, 2025
S. kudriavzevii	NBRC10990	Sk-1_T2-I2	Increasing temperature	L2	Molinet and Stelkens, 2025
S. kudriavzevii	NBRC10990	Sk-1_T3-I1	Increasing temperature	L3	Molinet and Stelkens, 2025
S. kudriavzevii	NBRC10990	Sk-1_T3-I2	Increasing temperature	L3	Molinet and Stelkens, 2025
S. kudriavzevii	NBRC10990	Sk-1_T4-I1	Increasing temperature	L4	Molinet and Stelkens, 2025
S. kudriavzevii	NBRC10990	Sk-1_T4-I2	Increasing temperature	L4	Molinet and Stelkens, 2025
S. kudriavzevii	TJ13M05	Sk-2_T1-I1	Increasing temperature	L1	Molinet and Stelkens, 2025
S. kudriavzevii	TJ13M05	Sk-2_T1-I2	Increasing temperature	L1	Molinet and Stelkens, 2025
S. kudriavzevii	TJ13M05	Sk-2_T2-I1	Increasing temperature	L2	Molinet and Stelkens, 2025
S. kudriavzevii	TJ13M05	Sk-2_T2-I2	Increasing temperature	L2	Molinet and Stelkens, 2025
S. kudriavzevii	TJ13M05	Sk-2_T3-I1	Increasing temperature	L3	Molinet and Stelkens, 2025
S. kudriavzevii	TJ13M05	Sk-2_T3-I2	Increasing temperature	L3	Molinet and Stelkens, 2025
S. kudriavzevii	TJ13M05	Sk-2_T4-I1	Increasing temperature	L4	Molinet and Stelkens, 2025
S. kudriavzevii	TJ13M05	Sk-2_T4-I2	Increasing temperature	L4	Molinet and Stelkens, 2025
S. jurei	TUM 297	Sj-1_T1-I1	Increasing temperature	L1	Molinet and Stelkens, 2025
S. jurei	TUM 297	Sj-1_T1-I2	Increasing temperature	L1	Molinet and Stelkens, 2025
S. jurei	TUM 297	Sj-1_T2-I1	Increasing temperature	L2	Molinet and Stelkens, 2025
S. jurei	TUM 297	Sj-1_T2-I2	Increasing temperature	L2	Molinet and Stelkens, 2025
S. jurei	TUM 297	Sj-1_T3-I1	Increasing temperature	L3	Molinet and Stelkens, 2025
S. jurei	TUM 297	Sj-1_T3-I2	Increasing temperature	L3	Molinet and Stelkens, 2025
S. jurei	TUM 297	Sj-1_T4-I1	Increasing temperature	L4	Molinet and Stelkens, 2025
S. jurei	TUM 297	Sj-1_T4-I2	Increasing temperature	L4	Molinet and Stelkens, 2025
S. jurei	NCYC3947	Sj-2_T1-I1	Increasing temperature	L1	Molinet and Stelkens, 2025
S. jurei	NCYC3947	Sj-2_T1-I2	Increasing temperature	L1	Molinet and Stelkens, 2025
S. jurei	NCYC3947	Sj-2_T2-I1	Increasing temperature	L2	Molinet and Stelkens, 2025
S. jurei	NCYC3947	Sj-2_T2-I2	Increasing temperature	L2	Molinet and Stelkens, 2025
S. jurei	NCYC3947	Sj-2_T3-I1	Increasing temperature	L3	Molinet and Stelkens, 2025
S. jurei	NCYC3947	Sj-2_T3-I2	Increasing temperature	L3	Molinet and Stelkens, 2025
S. jurei	NCYC3947	Sj-2_T4-I1	Increasing temperature	L4	Molinet and Stelkens, 2025
S. jurei	NCYC3947	Sj-2_T4-I2	Increasing temperature	L4	Molinet and Stelkens, 2025
S. eubayanus	CBS12357	Se-1_T1-I1	Increasing temperature	L1	Molinet and Stelkens, 2025
S. eubayanus	CBS12357	Se-1_T1-I2	Increasing temperature	L1	Molinet and Stelkens, 2025
S. eubayanus	CBS12357	Se-1_T2-I1	Increasing temperature	L2	Molinet and Stelkens, 2025
S. eubayanus	CBS12357	Se-1_T2-I2	Increasing temperature	L2	Molinet and Stelkens, 2025
S. eubayanus	CBS12357	Se-1_T3-I1	Increasing temperature	L3	Molinet and Stelkens, 2025
S. eubayanus	CBS12357	Se-1_T3-I2	Increasing temperature	L3	Molinet and Stelkens, 2025
S. eubayanus	CBS12357	Se-1_T4-I1	Increasing temperature	L4	Molinet and Stelkens, 2025
S. eubayanus	CBS12357	Se-1_T4-I2	Increasing temperature	L4	Molinet and Stelkens, 2025
S. eubayanus	yHRVM108	Se-2_T1-I1	Increasing temperature	L1	Molinet and Stelkens, 2025
S. eubayanus	yHRVM108	Se-2_T1-I2	Increasing temperature	L1	Molinet and Stelkens, 2025
S. eubayanus	yHRVM108	Se-2_T2-I1	Increasing temperature	L2	Molinet and Stelkens, 2025
S. eubayanus	yHRVM108	Se-2_T2-I2	Increasing temperature	L2	Molinet and Stelkens, 2025
S. eubayanus	yHRVM108	Se-2_T3-I1	Increasing temperature	L3	Molinet and Stelkens, 2025
S. eubayanus	yHRVM108	Se-2_T3-I2	Increasing temperature	L3	Molinet and Stelkens, 2025
S. eubayanus	yHRVM108	Se-2_T4-I1	Increasing temperature	L4	Molinet and Stelkens, 2025
S. eubayanus	yHRVM108	Se-2_T4-I2	Increasing temperature	L4	Molinet and Stelkens, 2025
S. arboricola	ZP960	Sa-1_T1-I1	Increasing temperature	L1	Molinet and Stelkens, 2025
S. arboricola	ZP960	Sa-1_T1-I2	Increasing temperature	L1	Molinet and Stelkens, 2025
S. arboricola	ZP960	Sa-1_T2-I1	Increasing temperature	L2	Molinet and Stelkens, 2025
S. arboricola	ZP960	Sa-1_T2-I2	Increasing temperature	L2	Molinet and Stelkens, 2025
S. arboricola	ZP960	Sa-1_T3-I1	Increasing temperature	L3	Molinet and Stelkens, 2025
S. arboricola	ZP960	Sa-1_T3-I2	Increasing temperature	L3	Molinet and Stelkens, 2025
S. arboricola	ZP960	Sa-1_T4-I1	Increasing temperature	L4	Molinet and Stelkens, 2025
S. arboricola	ZP960	Sa-1_T4-I2	Increasing temperature	L4	Molinet and Stelkens, 2025

### Sheet: S1D
Table 1D. Rho0 generated in this study
Species	Strain	Code	Reference
S. cerevisiae	Y12	Sc-1_P1	This study
S. cerevisiae	Y12	Sc-1_P2	This study
S. cerevisiae	Y12	Sc-1_P3	This study
S. cerevisiae	HLJ1	Sc-2_P1	This study
S. cerevisiae	HLJ1	Sc-2_P2	This study
S. cerevisiae	HLJ1	Sc-2_P3	This study
S. cerevisiae	Y55	Sc-3_P1	This study
S. cerevisiae	Y55	Sc-3_P2	This study
S. cerevisiae	Y55	Sc-3_P3	This study
S. paradoxus	YPS138	Sp-1_P1	This study
S. paradoxus	YPS138	Sp-1_P2	This study
S. paradoxus	YPS138	Sp-1_P3	This study
S. paradoxus	IFO1804	Sp-2_P1	This study
S. paradoxus	IFO1804	Sp-2_P2	This study
S. paradoxus	IFO1804	Sp-2_P3	This study
S. uvarum	yHAB521	Su-1_P1	This study
S. uvarum	yHAB521	Su-1_P2	This study
S. uvarum	yHAB521	Su-1_P3	This study
S. uvarum	yHCT77	Su-2_P1	This study
S. uvarum	yHCT77	Su-2_P2	This study
S. uvarum	yHCT77	Su-2_P3	This study
S. mikatae	NBRC 10996	Sm-1_P1	This study
S. mikatae	NBRC 10996	Sm-1_P2	This study
S. mikatae	NBRC 10996	Sm-1_P3	This study
S. kudriavzevii	NBRC10990	Sk-1_P1	This study
S. kudriavzevii	NBRC10990	Sk-1_P2	This study
S. kudriavzevii	NBRC10990	Sk-1_P3	This study
S. kudriavzevii	TJ13M05	Sk-2_P1	This study
S. kudriavzevii	TJ13M05	Sk-2_P2	This study
S. kudriavzevii	TJ13M05	Sk-2_P3	This study
S. jurei	TUM 297	Sj-1_P1	This study
S. jurei	TUM 297	Sj-1_P2	This study
S. jurei	TUM 297	Sj-1_P3	This study
S. eubayanus	CBS12357	Se-1_P1	This study
S. eubayanus	CBS12357	Se-1_P2	This study
S. eubayanus	CBS12357	Se-1_P3	This study
S. eubayanus	yHRVM108	Se-2_P1	This study
S. eubayanus	yHRVM108	Se-2_P2	This study
S. eubayanus	yHRVM108	Se-2_P3	This study
