## Supplementary material for "Convergent targeting of conserved regulatory networks during thermal evolution across *Saccharomyces*": Table S3

### Sheet: S3A
Table S3A. Relative gene expression for target genes of TORC1, PKA, and MAPK pathways in S. cerevisiae and S. eubayanus strains at 25 ºC and higher temperature.
Gene	Description	Sample	Condition	Replicate	Normalized	Log
RPS6A	Relative expression to the ancestral strain at 25 ºC	SC-A	25C	1	1.42202	0.507941
RPS6A	Relative expression to the ancestral strain at 25 ºC	SC-A	25C	2	1.17748	0.235708
RPS6A	Relative expression to the ancestral strain at 25 ºC	SC-A	25C	3	0.597227	-0.743649
RPS6A	Relative expression to the ancestral strain at 25 ºC	SC-EI	25C	1	0.243176	-2.03993
RPS6A	Relative expression to the ancestral strain at 25 ºC	SC-EI	25C	2	0.302955	-1.72282
RPS6A	Relative expression to the ancestral strain at 25 ºC	SC-EI	25C	3	0.062384	-4.00268
RPS6A	Relative expression to the ancestral strain at 25 ºC	SC-EC	25C	1	1.99843	0.998868
RPS6A	Relative expression to the ancestral strain at 25 ºC	SC-EC	25C	2	2.76645	1.46804
RPS6A	Relative expression to the ancestral strain at 25 ºC	SC-EC	25C	3	2.14779	1.10285
RPS6A	Relative expression to the ancestral strain at 25 ºC	SC-A	40C	1	2.66613	1.41475
RPS6A	Relative expression to the ancestral strain at 25 ºC	SC-A	40C	2	2.55612	1.35396
RPS6A	Relative expression to the ancestral strain at 25 ºC	SC-A	40C	3	2.45686	1.29681
RPS6A	Relative expression to the ancestral strain at 25 ºC	SC-EI	40C	1	0.2671	-1.90455
RPS6A	Relative expression to the ancestral strain at 25 ºC	SC-EI	40C	2	0.247198	-2.01626
RPS6A	Relative expression to the ancestral strain at 25 ºC	SC-EI	40C	3	0.253792	-1.97828
RPS6A	Relative expression to the ancestral strain at 25 ºC	SC-EC	40C	1	1.84282	0.881911
RPS6A	Relative expression to the ancestral strain at 25 ºC	SC-EC	40C	2	1.92883	0.947724
RPS6A	Relative expression to the ancestral strain at 25 ºC	SC-EC	40C	3	1.3089	0.388355
RPS6A	Relative expression to the ancestral strain at 40 ºC	SC-A	40C	1	1.04216	0.0595733
RPS6A	Relative expression to the ancestral strain at 40 ºC	SC-A	40C	2	0.999158	-0.00121482
RPS6A	Relative expression to the ancestral strain at 40 ºC	SC-A	40C	3	0.960356	-0.0583585
RPS6A	Relative expression to the ancestral strain at 40 ºC	SC-EI	40C	1	0.104406	-3.25972
RPS6A	Relative expression to the ancestral strain at 40 ºC	SC-EI	40C	2	0.0966266	-3.37144
RPS6A	Relative expression to the ancestral strain at 40 ºC	SC-EI	40C	3	0.0992043	-3.33345
RPS6A	Relative expression to the ancestral strain at 40 ºC	SC-EC	40C	1	0.720334	-0.473261
RPS6A	Relative expression to the ancestral strain at 40 ºC	SC-EC	40C	2	0.753956	-0.407448
RPS6A	Relative expression to the ancestral strain at 40 ºC	SC-EC	40C	3	0.511633	-0.966818
CRF1	Relative expression to the ancestral strain at 25 ºC	SC-A	25C	1	1.40567	0.491263
CRF1	Relative expression to the ancestral strain at 25 ºC	SC-A	25C	2	1.06833	0.0953561
CRF1	Relative expression to the ancestral strain at 25 ºC	SC-A	25C	3	0.665902	-0.586619
CRF1	Relative expression to the ancestral strain at 25 ºC	SC-EI	25C	1	0.146465	-2.77138
CRF1	Relative expression to the ancestral strain at 25 ºC	SC-EI	25C	2	0.29787	-1.74725
CRF1	Relative expression to the ancestral strain at 25 ºC	SC-EI	25C	3	0.0796313	-3.65052
CRF1	Relative expression to the ancestral strain at 25 ºC	SC-EC	25C	1	1.53963	0.622585
CRF1	Relative expression to the ancestral strain at 25 ºC	SC-EC	25C	2	2.51866	1.33266
CRF1	Relative expression to the ancestral strain at 25 ºC	SC-EC	25C	3	1.63966	0.713401
CRF1	Relative expression to the ancestral strain at 25 ºC	SC-A	40C	1	12.5545	3.65013
CRF1	Relative expression to the ancestral strain at 25 ºC	SC-A	40C	2	12.5917	3.65441
CRF1	Relative expression to the ancestral strain at 25 ºC	SC-A	40C	3	10.7992	3.43286
CRF1	Relative expression to the ancestral strain at 25 ºC	SC-EI	40C	1	1.02637	0.0375487
CRF1	Relative expression to the ancestral strain at 25 ºC	SC-EI	40C	2	0.592593	-0.754886
CRF1	Relative expression to the ancestral strain at 25 ºC	SC-EI	40C	3	0.862217	-0.213877
CRF1	Relative expression to the ancestral strain at 25 ºC	SC-EC	40C	1	6.03522	2.59341
CRF1	Relative expression to the ancestral strain at 25 ºC	SC-EC	40C	2	6.25846	2.64581
CRF1	Relative expression to the ancestral strain at 25 ºC	SC-EC	40C	3	3.51644	1.81411
CRF1	Relative expression to the ancestral strain at 40 ºC	SC-A	40C	1	1.05044	0.070998
CRF1	Relative expression to the ancestral strain at 40 ºC	SC-A	40C	2	1.05356	0.0752753
CRF1	Relative expression to the ancestral strain at 40 ºC	SC-A	40C	3	0.903582	-0.146273
CRF1	Relative expression to the ancestral strain at 40 ºC	SC-EI	40C	1	0.0858772	-3.54158
CRF1	Relative expression to the ancestral strain at 40 ºC	SC-EI	40C	2	0.0495828	-4.33402
CRF1	Relative expression to the ancestral strain at 40 ºC	SC-EI	40C	3	0.0721425	-3.79301
CRF1	Relative expression to the ancestral strain at 40 ºC	SC-EC	40C	1	0.504973	-0.985723
CRF1	Relative expression to the ancestral strain at 40 ºC	SC-EC	40C	2	0.523651	-0.933324
CRF1	Relative expression to the ancestral strain at 40 ºC	SC-EC	40C	3	0.294223	-1.76502
SSA4	Relative expression to the ancestral strain at 25 ºC	SC-A	25C	1	1.7076	0.771967
SSA4	Relative expression to the ancestral strain at 25 ºC	SC-A	25C	2	0.985669	-0.0208252
SSA4	Relative expression to the ancestral strain at 25 ºC	SC-A	25C	3	0.594133	-0.751142
SSA4	Relative expression to the ancestral strain at 25 ºC	SC-EI	25C	1	0.274777	-1.86367
SSA4	Relative expression to the ancestral strain at 25 ºC	SC-EI	25C	2	0.345752	-1.53219
SSA4	Relative expression to the ancestral strain at 25 ºC	SC-EI	25C	3	0.0752148	-3.73284
SSA4	Relative expression to the ancestral strain at 25 ºC	SC-EC	25C	1	1.57162	0.652257
SSA4	Relative expression to the ancestral strain at 25 ºC	SC-EC	25C	2	1.72023	0.782605
SSA4	Relative expression to the ancestral strain at 25 ºC	SC-EC	25C	3	1.80596	0.85277
SSA4	Relative expression to the ancestral strain at 25 ºC	SC-A	40C	1	53.8566	5.75105
SSA4	Relative expression to the ancestral strain at 25 ºC	SC-A	40C	2	42.2122	5.39959
SSA4	Relative expression to the ancestral strain at 25 ºC	SC-A	40C	3	40.9439	5.35558
SSA4	Relative expression to the ancestral strain at 25 ºC	SC-EI	40C	1	1.28423	0.360902
SSA4	Relative expression to the ancestral strain at 25 ºC	SC-EI	40C	2	1.16339	0.218335
SSA4	Relative expression to the ancestral strain at 25 ºC	SC-EI	40C	3	1.19709	0.259537
SSA4	Relative expression to the ancestral strain at 25 ºC	SC-EC	40C	1	23.2418	4.53865
SSA4	Relative expression to the ancestral strain at 25 ºC	SC-EC	40C	2	12.4902	3.64272
SSA4	Relative expression to the ancestral strain at 25 ºC	SC-EC	40C	3	6.83245	2.7724
SSA4	Relative expression to the ancestral strain at 40 ºC	SC-A	40C	1	1.18837	0.24898
SSA4	Relative expression to the ancestral strain at 40 ºC	SC-A	40C	2	0.931428	-0.102484
SSA4	Relative expression to the ancestral strain at 40 ºC	SC-A	40C	3	0.903442	-0.146496
SSA4	Relative expression to the ancestral strain at 40 ºC	SC-EI	40C	1	0.028337	-5.14117
SSA4	Relative expression to the ancestral strain at 40 ºC	SC-EI	40C	2	0.0256706	-5.28374
SSA4	Relative expression to the ancestral strain at 40 ºC	SC-EI	40C	3	0.0264143	-5.24253
SSA4	Relative expression to the ancestral strain at 40 ºC	SC-EC	40C	1	0.51284	-0.96342
SSA4	Relative expression to the ancestral strain at 40 ºC	SC-EC	40C	2	0.275601	-1.85935
SSA4	Relative expression to the ancestral strain at 40 ºC	SC-EC	40C	3	0.150761	-2.72967
TPK1	Relative expression to the ancestral strain at 25 ºC	SC-A	25C	1	1.47022	0.556034
TPK1	Relative expression to the ancestral strain at 25 ºC	SC-A	25C	2	0.9519	-0.0711179
TPK1	Relative expression to the ancestral strain at 25 ºC	SC-A	25C	3	0.714539	-0.484916
TPK1	Relative expression to the ancestral strain at 25 ºC	SC-EI	25C	1	0.790721	-0.338759
TPK1	Relative expression to the ancestral strain at 25 ºC	SC-EI	25C	2	0.977835	-0.0323372
TPK1	Relative expression to the ancestral strain at 25 ºC	SC-EI	25C	3	0.145998	-2.77598
TPK1	Relative expression to the ancestral strain at 25 ºC	SC-EC	25C	1	1.36102	0.444684
TPK1	Relative expression to the ancestral strain at 25 ºC	SC-EC	25C	2	2.88924	1.53069
TPK1	Relative expression to the ancestral strain at 25 ºC	SC-EC	25C	3	2.02895	1.02073
TPK1	Relative expression to the ancestral strain at 25 ºC	SC-A	40C	1	3.59237	1.84494
TPK1	Relative expression to the ancestral strain at 25 ºC	SC-A	40C	2	6.51274	2.70326
TPK1	Relative expression to the ancestral strain at 25 ºC	SC-A	40C	3	4.90888	2.29539
TPK1	Relative expression to the ancestral strain at 25 ºC	SC-EI	40C	1	1.00012	0.000180244
TPK1	Relative expression to the ancestral strain at 25 ºC	SC-EI	40C	2	1.10831	0.148365
TPK1	Relative expression to the ancestral strain at 25 ºC	SC-EI	40C	3	0.869269	-0.202125
TPK1	Relative expression to the ancestral strain at 25 ºC	SC-EC	40C	1	1.53462	0.617879
TPK1	Relative expression to the ancestral strain at 25 ºC	SC-EC	40C	2	2.76147	1.46544
TPK1	Relative expression to the ancestral strain at 25 ºC	SC-EC	40C	3	1.92439	0.944404
TPK1	Relative expression to the ancestral strain at 40 ºC	SC-A	40C	1	0.739047	-0.436262
TPK1	Relative expression to the ancestral strain at 40 ºC	SC-A	40C	2	1.33985	0.422067
TPK1	Relative expression to the ancestral strain at 40 ºC	SC-A	40C	3	1.00989	0.0141958
TPK1	Relative expression to the ancestral strain at 40 ºC	SC-EI	40C	1	0.205753	-2.28102
TPK1	Relative expression to the ancestral strain at 40 ºC	SC-EI	40C	2	0.22801	-2.13283
TPK1	Relative expression to the ancestral strain at 40 ºC	SC-EI	40C	3	0.178832	-2.48332
TPK1	Relative expression to the ancestral strain at 40 ºC	SC-EC	40C	1	0.315712	-1.66332
TPK1	Relative expression to the ancestral strain at 40 ºC	SC-EC	40C	2	0.568108	-0.815763
TPK1	Relative expression to the ancestral strain at 40 ºC	SC-EC	40C	3	0.395899	-1.33679
SLT2	Relative expression to the ancestral strain at 25 ºC	SC-A	25C	1	1.63338	0.707858
SLT2	Relative expression to the ancestral strain at 25 ºC	SC-A	25C	2	0.971987	-0.040991
SLT2	Relative expression to the ancestral strain at 25 ºC	SC-A	25C	3	0.629873	-0.666867
SLT2	Relative expression to the ancestral strain at 25 ºC	SC-EI	25C	1	0.744929	-0.424825
SLT2	Relative expression to the ancestral strain at 25 ºC	SC-EI	25C	2	0.801902	-0.318502
SLT2	Relative expression to the ancestral strain at 25 ºC	SC-EI	25C	3	1.04709	0.0663808
SLT2	Relative expression to the ancestral strain at 25 ºC	SC-EC	25C	1	1.02898	0.0412124
SLT2	Relative expression to the ancestral strain at 25 ºC	SC-EC	25C	2	1.52406	0.607915
SLT2	Relative expression to the ancestral strain at 25 ºC	SC-EC	25C	3	1.2832	0.359749
SLT2	Relative expression to the ancestral strain at 25 ºC	SC-A	40C	1	4.25127	2.08789
SLT2	Relative expression to the ancestral strain at 25 ºC	SC-A	40C	2	4.50736	2.17228
SLT2	Relative expression to the ancestral strain at 25 ºC	SC-A	40C	3	3.60797	1.85119
SLT2	Relative expression to the ancestral strain at 25 ºC	SC-EI	40C	1	0.988256	-0.0170437
SLT2	Relative expression to the ancestral strain at 25 ºC	SC-EI	40C	2	1.06753	0.0942806
SLT2	Relative expression to the ancestral strain at 25 ºC	SC-EI	40C	3	0.963537	-0.0535876
SLT2	Relative expression to the ancestral strain at 25 ºC	SC-EC	40C	1	2.69601	1.43083
SLT2	Relative expression to the ancestral strain at 25 ºC	SC-EC	40C	2	3.5319	1.82045
SLT2	Relative expression to the ancestral strain at 25 ºC	SC-EC	40C	3	2.69648	1.43108
SLT2	Relative expression to the ancestral strain at 40 ºC	SC-A	40C	1	1.03582	0.0507728
SLT2	Relative expression to the ancestral strain at 40 ºC	SC-A	40C	2	1.09822	0.135162
SLT2	Relative expression to the ancestral strain at 40 ºC	SC-A	40C	3	0.87908	-0.185934
SLT2	Relative expression to the ancestral strain at 40 ºC	SC-EI	40C	1	0.240788	-2.05417
SLT2	Relative expression to the ancestral strain at 40 ºC	SC-EI	40C	2	0.260104	-1.94284
SLT2	Relative expression to the ancestral strain at 40 ºC	SC-EI	40C	3	0.234765	-2.09071
SLT2	Relative expression to the ancestral strain at 40 ºC	SC-EC	40C	1	0.656881	-0.606296
SLT2	Relative expression to the ancestral strain at 40 ºC	SC-EC	40C	2	0.860546	-0.216675
SLT2	Relative expression to the ancestral strain at 40 ºC	SC-EC	40C	3	0.656996	-0.606043
RLM1	Relative expression to the ancestral strain at 25 ºC	SC-A	25C	1	1.37521	0.459652
RLM1	Relative expression to the ancestral strain at 25 ºC	SC-A	25C	2	1.03011	0.0427925
RLM1	Relative expression to the ancestral strain at 25 ºC	SC-A	25C	3	0.70591	-0.502445
RLM1	Relative expression to the ancestral strain at 25 ºC	SC-EI	25C	1	4.8308	2.27226
RLM1	Relative expression to the ancestral strain at 25 ºC	SC-EI	25C	2	12.1674	3.60495
RLM1	Relative expression to the ancestral strain at 25 ºC	SC-EI	25C	3	3.22508	1.68933
RLM1	Relative expression to the ancestral strain at 25 ºC	SC-EC	25C	1	1.55024	0.632491
RLM1	Relative expression to the ancestral strain at 25 ºC	SC-EC	25C	2	2.37121	1.24562
RLM1	Relative expression to the ancestral strain at 25 ºC	SC-EC	25C	3	1.3187	0.399117
RLM1	Relative expression to the ancestral strain at 25 ºC	SC-A	40C	1	17.218	4.10584
RLM1	Relative expression to the ancestral strain at 25 ºC	SC-A	40C	2	15.2209	3.92798
RLM1	Relative expression to the ancestral strain at 25 ºC	SC-A	40C	3	8.69095	3.11951
RLM1	Relative expression to the ancestral strain at 25 ºC	SC-EI	40C	1	35.6316	5.15508
RLM1	Relative expression to the ancestral strain at 25 ºC	SC-EI	40C	2	42.1792	5.39846
RLM1	Relative expression to the ancestral strain at 25 ºC	SC-EI	40C	3	25.9025	4.69502
RLM1	Relative expression to the ancestral strain at 25 ºC	SC-EC	40C	1	4.14947	2.05293
RLM1	Relative expression to the ancestral strain at 25 ºC	SC-EC	40C	2	5.9233	2.5664
RLM1	Relative expression to the ancestral strain at 25 ºC	SC-EC	40C	3	3.22267	1.68826
RLM1	Relative expression to the ancestral strain at 40 ºC	SC-A	40C	1	1.30864	0.388064
RLM1	Relative expression to the ancestral strain at 40 ºC	SC-A	40C	2	1.15685	0.210203
RLM1	Relative expression to the ancestral strain at 40 ºC	SC-A	40C	3	0.660547	-0.598267
RLM1	Relative expression to the ancestral strain at 40 ºC	SC-EI	40C	1	2.70814	1.4373
RLM1	Relative expression to the ancestral strain at 40 ºC	SC-EI	40C	2	3.20579	1.68068
RLM1	Relative expression to the ancestral strain at 40 ºC	SC-EI	40C	3	1.9687	0.977241
RLM1	Relative expression to the ancestral strain at 40 ºC	SC-EC	40C	1	0.315376	-1.66485
RLM1	Relative expression to the ancestral strain at 40 ºC	SC-EC	40C	2	0.450195	-1.15138
RLM1	Relative expression to the ancestral strain at 40 ºC	SC-EC	40C	3	0.244936	-2.02952
RPS6A	Relative expression to the ancestral strain at 25 ºC	SE-A	25C	1	1.20733	0.271819
RPS6A	Relative expression to the ancestral strain at 25 ºC	SE-A	25C	2	0.774398	-0.368853
RPS6A	Relative expression to the ancestral strain at 25 ºC	SE-A	25C	3	1.06957	0.0970333
RPS6A	Relative expression to the ancestral strain at 25 ºC	SE-EI	25C	1	2323.74	11.1822
RPS6A	Relative expression to the ancestral strain at 25 ºC	SE-EI	25C	2	1144.26	10.1602
RPS6A	Relative expression to the ancestral strain at 25 ºC	SE-EI	25C	3	1352.39	10.4013
RPS6A	Relative expression to the ancestral strain at 25 ºC	SE-EC	25C	1	1.75808	0.814001
RPS6A	Relative expression to the ancestral strain at 25 ºC	SE-EC	25C	2	0.539395	-0.890587
RPS6A	Relative expression to the ancestral strain at 25 ºC	SE-EC	25C	3	0.420646	-1.24932
RPS6A	Relative expression to the ancestral strain at 25 ºC	SE-A	40C	1	0.896956	-0.156891
RPS6A	Relative expression to the ancestral strain at 25 ºC	SE-A	40C	2	0.350064	-1.51431
RPS6A	Relative expression to the ancestral strain at 25 ºC	SE-A	40C	3	0.360598	-1.47154
RPS6A	Relative expression to the ancestral strain at 25 ºC	SE-EI	40C	1	898.552	9.81146
RPS6A	Relative expression to the ancestral strain at 25 ºC	SE-EI	40C	2	676.753	9.40249
RPS6A	Relative expression to the ancestral strain at 25 ºC	SE-EI	40C	3	448.276	8.80824
RPS6A	Relative expression to the ancestral strain at 25 ºC	SE-EC	40C	1	0.436239	-1.19681
RPS6A	Relative expression to the ancestral strain at 25 ºC	SE-EC	40C	2	0.354751	-1.49512
RPS6A	Relative expression to the ancestral strain at 25 ºC	SE-EC	40C	3	0.688603	-0.538255
RPS6A	Relative expression to the ancestral strain at 40 ºC	SE-A	40C	1	1.46172	0.547671
RPS6A	Relative expression to the ancestral strain at 40 ºC	SE-A	40C	2	0.787302	-0.345011
RPS6A	Relative expression to the ancestral strain at 40 ºC	SE-A	40C	3	0.868947	-0.20266
RPS6A	Relative expression to the ancestral strain at 40 ºC	SE-EI	40C	1	3137	11.6152
RPS6A	Relative expression to the ancestral strain at 40 ºC	SE-EI	40C	2	2556.48	11.3199
RPS6A	Relative expression to the ancestral strain at 40 ºC	SE-EI	40C	3	1841.07	10.8463
RPS6A	Relative expression to the ancestral strain at 40 ºC	SE-EC	40C	1	1.00362	0.00521607
RPS6A	Relative expression to the ancestral strain at 40 ºC	SE-EC	40C	2	0.852683	-0.229918
RPS6A	Relative expression to the ancestral strain at 40 ºC	SE-EC	40C	3	2.42884	1.28027
CRF1	Relative expression to the ancestral strain at 25 ºC	SE-A	25C	1	1.05172	0.0727443
CRF1	Relative expression to the ancestral strain at 25 ºC	SE-A	25C	2	1.63232	0.706926
CRF1	Relative expression to the ancestral strain at 25 ºC	SE-A	25C	3	0.5825	-0.779671
CRF1	Relative expression to the ancestral strain at 25 ºC	SE-EI	25C	1	559.034	9.12679
CRF1	Relative expression to the ancestral strain at 25 ºC	SE-EI	25C	2	395.456	8.62737
CRF1	Relative expression to the ancestral strain at 25 ºC	SE-EI	25C	3	2063.75	11.0111
CRF1	Relative expression to the ancestral strain at 25 ºC	SE-EC	25C	1	2.03236	1.02316
CRF1	Relative expression to the ancestral strain at 25 ºC	SE-EC	25C	2	0.470355	-1.08818
CRF1	Relative expression to the ancestral strain at 25 ºC	SE-EC	25C	3	0.42835	-1.22314
CRF1	Relative expression to the ancestral strain at 25 ºC	SE-A	40C	1	0.203227	-2.29883
CRF1	Relative expression to the ancestral strain at 25 ºC	SE-A	40C	2	0.102252	-3.2898
CRF1	Relative expression to the ancestral strain at 25 ºC	SE-A	40C	3	0.116937	-3.0962
CRF1	Relative expression to the ancestral strain at 25 ºC	SE-EI	40C	1	197.318	7.62438
CRF1	Relative expression to the ancestral strain at 25 ºC	SE-EI	40C	2	169.777	7.4075
CRF1	Relative expression to the ancestral strain at 25 ºC	SE-EI	40C	3	115.661	6.85376
CRF1	Relative expression to the ancestral strain at 25 ºC	SE-EC	40C	1	0.144574	-2.79012
CRF1	Relative expression to the ancestral strain at 25 ºC	SE-EC	40C	2	0.115889	-3.10919
CRF1	Relative expression to the ancestral strain at 25 ºC	SE-EC	40C	3	0.380634	-1.39352
CRF1	Relative expression to the ancestral strain at 40 ºC	SE-A	40C	1	1.6207	0.696617
CRF1	Relative expression to the ancestral strain at 40 ºC	SE-A	40C	2	1.01817	0.0259714
CRF1	Relative expression to the ancestral strain at 40 ºC	SE-A	40C	3	0.606009	-0.722588
CRF1	Relative expression to the ancestral strain at 40 ºC	SE-EI	40C	1	286.013	8.15994
CRF1	Relative expression to the ancestral strain at 40 ºC	SE-EI	40C	2	723.21	9.49827
CRF1	Relative expression to the ancestral strain at 40 ºC	SE-EI	40C	3	345.808	8.43383
CRF1	Relative expression to the ancestral strain at 40 ºC	SE-EC	40C	1	0.936435	-0.0947499
CRF1	Relative expression to the ancestral strain at 40 ºC	SE-EC	40C	2	0.77933	-0.359695
CRF1	Relative expression to the ancestral strain at 40 ºC	SE-EC	40C	3	1.98521	0.989294
SSA4	Relative expression to the ancestral strain at 25 ºC	SE-A	25C	1	1.12458	0.169385
SSA4	Relative expression to the ancestral strain at 25 ºC	SE-A	25C	2	0.679404	-0.557658
SSA4	Relative expression to the ancestral strain at 25 ºC	SE-A	25C	3	1.30883	0.388273
SSA4	Relative expression to the ancestral strain at 25 ºC	SE-EI	25C	1	74.717	6.22337
SSA4	Relative expression to the ancestral strain at 25 ºC	SE-EI	25C	2	14.238	3.83168
SSA4	Relative expression to the ancestral strain at 25 ºC	SE-EI	25C	3	407.004	8.6689
SSA4	Relative expression to the ancestral strain at 25 ºC	SE-EC	25C	1	9.22048	3.20484
SSA4	Relative expression to the ancestral strain at 25 ºC	SE-EC	25C	2	3.66201	1.87264
SSA4	Relative expression to the ancestral strain at 25 ºC	SE-EC	25C	3	1.8923	0.92014
SSA4	Relative expression to the ancestral strain at 25 ºC	SE-A	40C	1	1.19878	0.261561
SSA4	Relative expression to the ancestral strain at 25 ºC	SE-A	40C	2	0.719202	-0.47553
SSA4	Relative expression to the ancestral strain at 25 ºC	SE-A	40C	3	0.472792	-1.08072
SSA4	Relative expression to the ancestral strain at 25 ºC	SE-EI	40C	1	347.613	8.44134
SSA4	Relative expression to the ancestral strain at 25 ºC	SE-EI	40C	2	383.145	8.58175
SSA4	Relative expression to the ancestral strain at 25 ºC	SE-EI	40C	3	161.597	7.33626
SSA4	Relative expression to the ancestral strain at 25 ºC	SE-EC	40C	1	0.379434	-1.39808
SSA4	Relative expression to the ancestral strain at 25 ºC	SE-EC	40C	2	0.553948	-0.852177
SSA4	Relative expression to the ancestral strain at 25 ºC	SE-EC	40C	3	0.97315	-0.0392655
SSA4	Relative expression to the ancestral strain at 40 ºC	SE-A	40C	1	1.61678	0.693125
SSA4	Relative expression to the ancestral strain at 40 ºC	SE-A	40C	2	0.969985	-0.043966
SSA4	Relative expression to the ancestral strain at 40 ºC	SE-A	40C	3	0.637652	-0.649159
SSA4	Relative expression to the ancestral strain at 40 ºC	SE-EI	40C	1	468.824	8.8729
SSA4	Relative expression to the ancestral strain at 40 ºC	SE-EI	40C	2	516.746	9.01331
SSA4	Relative expression to the ancestral strain at 40 ºC	SE-EI	40C	3	217.945	7.76782
SSA4	Relative expression to the ancestral strain at 40 ºC	SE-EC	40C	1	0.51174	-0.966516
SSA4	Relative expression to the ancestral strain at 40 ºC	SE-EC	40C	2	0.747107	-0.420613
SSA4	Relative expression to the ancestral strain at 40 ºC	SE-EC	40C	3	1.31248	0.392299
TPK1	Relative expression to the ancestral strain at 25 ºC	SE-A	25C	1	0.84189	-0.248296
TPK1	Relative expression to the ancestral strain at 25 ºC	SE-A	25C	2	0.802106	-0.318136
TPK1	Relative expression to the ancestral strain at 25 ºC	SE-A	25C	3	1.48086	0.566432
TPK1	Relative expression to the ancestral strain at 25 ºC	SE-EI	25C	1	101.53	6.66577
TPK1	Relative expression to the ancestral strain at 25 ºC	SE-EI	25C	2	52.4438	5.7127
TPK1	Relative expression to the ancestral strain at 25 ºC	SE-EI	25C	3	19.5108	4.2862
TPK1	Relative expression to the ancestral strain at 25 ºC	SE-EC	25C	1	0.920167	-0.120032
TPK1	Relative expression to the ancestral strain at 25 ºC	SE-EC	25C	2	0.563587	-0.827291
TPK1	Relative expression to the ancestral strain at 25 ºC	SE-EC	25C	3	0.445183	-1.16753
TPK1	Relative expression to the ancestral strain at 25 ºC	SE-A	40C	1	0.32536	-1.61989
TPK1	Relative expression to the ancestral strain at 25 ºC	SE-A	40C	2	0.101606	-3.29895
TPK1	Relative expression to the ancestral strain at 25 ºC	SE-A	40C	3	0.0851172	-3.55441
TPK1	Relative expression to the ancestral strain at 25 ºC	SE-EI	40C	1	55.9634	5.80641
TPK1	Relative expression to the ancestral strain at 25 ºC	SE-EI	40C	2	151.776	7.2458
TPK1	Relative expression to the ancestral strain at 25 ºC	SE-EI	40C	3	77.2072	6.27066
TPK1	Relative expression to the ancestral strain at 25 ºC	SE-EC	40C	1	0.184697	-2.43677
TPK1	Relative expression to the ancestral strain at 25 ºC	SE-EC	40C	2	0.357201	-1.48519
TPK1	Relative expression to the ancestral strain at 25 ºC	SE-EC	40C	3	0.563916	-0.826447
TPK1	Relative expression to the ancestral strain at 40 ºC	SE-A	40C	1	2.30461	1.20452
TPK1	Relative expression to the ancestral strain at 40 ºC	SE-A	40C	2	0.719701	-0.474531
TPK1	Relative expression to the ancestral strain at 40 ºC	SE-A	40C	3	0.602907	-0.729992
TPK1	Relative expression to the ancestral strain at 40 ºC	SE-EI	40C	1	396.403	8.63083
TPK1	Relative expression to the ancestral strain at 40 ºC	SE-EI	40C	2	1075.07	10.0702
TPK1	Relative expression to the ancestral strain at 40 ºC	SE-EI	40C	3	546.879	9.09508
TPK1	Relative expression to the ancestral strain at 40 ºC	SE-EC	40C	1	1.30825	0.387644
TPK1	Relative expression to the ancestral strain at 40 ºC	SE-EC	40C	2	2.53015	1.33922
TPK1	Relative expression to the ancestral strain at 40 ºC	SE-EC	40C	3	3.99437	1.99797
SLT2	Relative expression to the ancestral strain at 25 ºC	SE-A	25C	1	2.03148	1.02253
SLT2	Relative expression to the ancestral strain at 25 ºC	SE-A	25C	2	0.42167	-1.24582
SLT2	Relative expression to the ancestral strain at 25 ºC	SE-A	25C	3	1.16739	0.223282
SLT2	Relative expression to the ancestral strain at 25 ºC	SE-EI	25C	1	381.349	8.57497
SLT2	Relative expression to the ancestral strain at 25 ºC	SE-EI	25C	2	59.916	5.90487
SLT2	Relative expression to the ancestral strain at 25 ºC	SE-EI	25C	3	41.7253	5.38285
SLT2	Relative expression to the ancestral strain at 25 ºC	SE-EC	25C	1	2.65126	1.40668
SLT2	Relative expression to the ancestral strain at 25 ºC	SE-EC	25C	2	2.85789	1.51495
SLT2	Relative expression to the ancestral strain at 25 ºC	SE-EC	25C	3	1.01285	0.0184189
SLT2	Relative expression to the ancestral strain at 25 ºC	SE-A	40C	1	3.45172	1.78732
SLT2	Relative expression to the ancestral strain at 25 ºC	SE-A	40C	2	1.14763	0.198664
SLT2	Relative expression to the ancestral strain at 25 ºC	SE-A	40C	3	1.21928	0.286033
SLT2	Relative expression to the ancestral strain at 25 ºC	SE-EI	40C	1	331.978	8.37494
SLT2	Relative expression to the ancestral strain at 25 ºC	SE-EI	40C	2	364.633	8.5103
SLT2	Relative expression to the ancestral strain at 25 ºC	SE-EI	40C	3	190.596	7.57437
SLT2	Relative expression to the ancestral strain at 25 ºC	SE-EC	40C	1	3.21831	1.6863
SLT2	Relative expression to the ancestral strain at 25 ºC	SE-EC	40C	2	2.36682	1.24295
SLT2	Relative expression to the ancestral strain at 25 ºC	SE-EC	40C	3	3.87023	1.95242
SLT2	Relative expression to the ancestral strain at 40 ºC	SE-A	40C	1	2.04199	1.02998
SLT2	Relative expression to the ancestral strain at 40 ºC	SE-A	40C	2	0.678926	-0.558674
SLT2	Relative expression to the ancestral strain at 40 ºC	SE-A	40C	3	0.721312	-0.471305
SLT2	Relative expression to the ancestral strain at 40 ºC	SE-EI	40C	1	196.394	7.61761
SLT2	Relative expression to the ancestral strain at 40 ºC	SE-EI	40C	2	215.712	7.75296
SLT2	Relative expression to the ancestral strain at 40 ºC	SE-EI	40C	3	112.754	6.81703
SLT2	Relative expression to the ancestral strain at 40 ºC	SE-EC	40C	1	1.90391	0.928964
SLT2	Relative expression to the ancestral strain at 40 ºC	SE-EC	40C	2	1.40018	0.48561
SLT2	Relative expression to the ancestral strain at 40 ºC	SE-EC	40C	3	2.28958	1.19508
RLM1	Relative expression to the ancestral strain at 25 ºC	SE-A	25C	1	1.53359	0.616916
RLM1	Relative expression to the ancestral strain at 25 ºC	SE-A	25C	2	0.500536	-0.998453
RLM1	Relative expression to the ancestral strain at 25 ºC	SE-A	25C	3	1.30273	0.381537
RLM1	Relative expression to the ancestral strain at 25 ºC	SE-EI	25C	1	320.233	8.32298
RLM1	Relative expression to the ancestral strain at 25 ºC	SE-EI	25C	2	23.2843	4.54129
RLM1	Relative expression to the ancestral strain at 25 ºC	SE-EI	25C	3	25.5351	4.67441
RLM1	Relative expression to the ancestral strain at 25 ºC	SE-EC	25C	1	1.93343	0.951159
RLM1	Relative expression to the ancestral strain at 25 ºC	SE-EC	25C	2	2.0805	1.05693
RLM1	Relative expression to the ancestral strain at 25 ºC	SE-EC	25C	3	1.66161	0.732585
RLM1	Relative expression to the ancestral strain at 25 ºC	SE-A	40C	1	2.23974	1.16333
RLM1	Relative expression to the ancestral strain at 25 ºC	SE-A	40C	2	0.943177	-0.0843989
RLM1	Relative expression to the ancestral strain at 25 ºC	SE-A	40C	3	4.46303	2.15802
RLM1	Relative expression to the ancestral strain at 25 ºC	SE-EI	40C	1	249.765	7.96443
RLM1	Relative expression to the ancestral strain at 25 ºC	SE-EI	40C	2	226.713	7.82472
RLM1	Relative expression to the ancestral strain at 25 ºC	SE-EI	40C	3	182.68	7.51317
RLM1	Relative expression to the ancestral strain at 25 ºC	SE-EC	40C	1	0.914333	-0.129209
RLM1	Relative expression to the ancestral strain at 25 ºC	SE-EC	40C	2	1.13761	0.186008
RLM1	Relative expression to the ancestral strain at 25 ºC	SE-EC	40C	3	1.63	0.704871
RLM1	Relative expression to the ancestral strain at 40 ºC	SE-A	40C	1	1.06021	0.0843477
RLM1	Relative expression to the ancestral strain at 40 ºC	SE-A	40C	2	0.446464	-1.16339
RLM1	Relative expression to the ancestral strain at 40 ºC	SE-A	40C	3	2.11263	1.07904
RLM1	Relative expression to the ancestral strain at 40 ºC	SE-EI	40C	1	118.229	6.88544
RLM1	Relative expression to the ancestral strain at 40 ºC	SE-EI	40C	2	107.317	6.74574
RLM1	Relative expression to the ancestral strain at 40 ºC	SE-EI	40C	3	86.4736	6.43419
RLM1	Relative expression to the ancestral strain at 40 ºC	SE-EC	40C	1	0.43281	-1.2082
RLM1	Relative expression to the ancestral strain at 40 ºC	SE-EC	40C	2	0.538501	-0.892979
RLM1	Relative expression to the ancestral strain at 40 ºC	SE-EC	40C	3	0.771578	-0.374115
RPS6A	Relative expression to the SC ancestral strain at 25 ºC	SC-A	25C	1	0.913932	-0.129841
RPS6A	Relative expression to the SC ancestral strain at 25 ºC	SC-A	25C	2	1.28824	0.3654
RPS6A	Relative expression to the SC ancestral strain at 25 ºC	SC-A	25C	3	0.849356	-0.235558
CRF1	Relative expression to the SC ancestral strain at 25 ºC	SC-A	25C	1	0.903427	-0.14652
CRF1	Relative expression to the SC ancestral strain at 25 ºC	SC-A	25C	2	1.16882	0.225048
CRF1	Relative expression to the SC ancestral strain at 25 ºC	SC-A	25C	3	0.947023	-0.0785284
SSA4	Relative expression to the SC ancestral strain at 25 ºC	SC-A	25C	1	1.09747	0.134185
SSA4	Relative expression to the SC ancestral strain at 25 ºC	SC-A	25C	2	1.07838	0.108867
SSA4	Relative expression to the SC ancestral strain at 25 ºC	SC-A	25C	3	0.844956	-0.243052
TPK1	Relative expression to the SC ancestral strain at 25 ºC	SC-A	25C	1	1.85395	0.890601
TPK1	Relative expression to the SC ancestral strain at 25 ºC	SC-A	25C	2	0.540889	-0.886596
TPK1	Relative expression to the SC ancestral strain at 25 ºC	SC-A	25C	3	0.997228	-0.00400511
SLT2	Relative expression to the SC ancestral strain at 25 ºC	SC-A	25C	1	1.04977	0.0700757
SLT2	Relative expression to the SC ancestral strain at 25 ºC	SC-A	25C	2	1.06341	0.0887009
SLT2	Relative expression to the SC ancestral strain at 25 ºC	SC-A	25C	3	0.895784	-0.158777
RLM1	Relative expression to the SC ancestral strain at 25 ºC	SC-A	25C	1	0.883848	-0.17813
RLM1	Relative expression to the SC ancestral strain at 25 ºC	SC-A	25C	2	1.127	0.172484
RLM1	Relative expression to the SC ancestral strain at 25 ºC	SC-A	25C	3	1.00392	0.00564575
RPS6A	Relative expression to the SC ancestral strain at 25 ºC	SE-A	25C	1	0.000614883	-10.6674
RPS6A	Relative expression to the SC ancestral strain at 25 ºC	SE-A	25C	2	0.000490501	-10.9935
RPS6A	Relative expression to the SC ancestral strain at 25 ºC	SE-A	25C	3	0.000802857	-10.2826
CRF1	Relative expression to the SC ancestral strain at 25 ºC	SE-A	25C	1	4644.81	12.1814
CRF1	Relative expression to the SC ancestral strain at 25 ºC	SE-A	25C	2	8965.7	13.1302
CRF1	Relative expression to the SC ancestral strain at 25 ºC	SE-A	25C	3	3791.64	11.8886
SSA4	Relative expression to the SC ancestral strain at 25 ºC	SE-A	25C	1	0.154535	-2.694
SSA4	Relative expression to the SC ancestral strain at 25 ºC	SE-A	25C	2	0.290518	-1.7833
SSA4	Relative expression to the SC ancestral strain at 25 ºC	SE-A	25C	3	0.23401	-2.09536
TPK1	Relative expression to the SC ancestral strain at 25 ºC	SE-A	25C	1	149.656	7.2255
TPK1	Relative expression to the SC ancestral strain at 25 ºC	SE-A	25C	2	1887.9	10.8826
TPK1	Relative expression to the SC ancestral strain at 25 ºC	SE-A	25C	3	33.1044	5.04895
SLT2	Relative expression to the SC ancestral strain at 25 ºC	SE-A	25C	1	0.0838401	-3.57622
SLT2	Relative expression to the SC ancestral strain at 25 ºC	SE-A	25C	2	0.0861579	-3.53687
SLT2	Relative expression to the SC ancestral strain at 25 ºC	SE-A	25C	3	0.0804338	-3.63606
RLM1	Relative expression to the SC ancestral strain at 25 ºC	SE-A	25C	1	0.205798	-2.2807
RLM1	Relative expression to the SC ancestral strain at 25 ºC	SE-A	25C	2	0.270723	-1.88511
RLM1	Relative expression to the SC ancestral strain at 25 ºC	SE-A	25C	3	0.252997	-1.98281

### Sheet: S3B
Table S3B. Baseline cross-species comparison at 25 ºC. Log2 normalized expression per gene (ancestral strains), Welch's tests (two sided), 95% Cis, Hedges'g, and BH-FDR.
Gene	mean_SC	mean_SE	delta_log2	ci_low	ci_high	p_raw	hedges_g	p_fdr
RPSA6	-0.000333333	-10.6477	10.6473	9.87672	11.4179	3.01699e-06	25.1608	1.81019e-05
CRF1	-0.000333333	12.4	-12.4003	-13.8571	-10.9435	0.000360842	-20.6801	0.000541263
SSA4	0	-2.19067	2.19067	1.216	3.16533	0.00633396	4.87203	0.00760075
TPK1	2.02384e-18	7.71933	-7.71933	-14.3508	-1.08791	0.036198	-2.83622	0.036198
SLT2	0	-3.583	3.583	3.28127	3.88473	0.00011876	27.6216	0.000356279
RLM1	-2.89121e-18	-2.04967	2.04967	1.61146	2.48788	0.000227631	8.57165	0.000455261

### Sheet: S3C
Table S3C. Ancestral temperature effect within species (High − 25 °C) and Species×Temperature interaction. Per species and gene: High−25 mean difference (Welch) with 95% CIs and FDR; OLS (HC3) interaction estimates testing whether SC and SE differ in their temperature response.
Welch test
Species	Gene	delta_log2	ci_low	ci_high	p_raw	hedges_g	p_fdr
S. cerevisiae	RPSA6	1.35533	-0.262447	2.97311	0.0693446	2.31924	0.0693446
	CRF1	3.57933	2.31024	4.84843	0.00555471	7.23448	0.00833207
	SSA4	5.50233	3.77421	7.23046	0.00383761	7.86127	0.00833207
	TPK1	2.281	1.17825	3.38375	0.00484503	3.80957	0.00833207
	SLT2	2.037	0.442376	3.63162	0.030235	3.25391	0.036282
	RLM1	3.71767	2.57091	4.86442	0.000862679	5.89631	0.00517607
S. eubayanus	RPSA6	-1.04767	-2.6871	0.591764	0.12894	-1.41149	0.25788
	CRF1	-2.895	-4.42577	-1.36423	0.00727597	-3.58949	0.0436558
	SSA4	-0.431333	-1.81807	0.955404	0.425764	-0.584263	0.425764
	TPK1	-2.82433	-5.02761	-0.621057	0.0272322	-2.75467	0.0816966
	SLT2	0.757333	-1.63544	3.15011	0.421644	0.58827	0.425764
	RLM1	1.07867	-1.25755	3.41488	0.263263	0.857963	0.394895
Species*Temperature interaction (OLS model with HC3)
Gene	contrast	estimate	ci_low	ci_high	p_raw	p_fdr
RPSA6	ΔΔ (SE vs SC) in A: (High−25)_SE − (High−25)_SC	-2.403	-4.14576	-0.660239	0.0130048	0.0195072
CRF1	ΔΔ (SE vs SC) in A: (High−25)_SE − (High−25)_SC	-6.47433	-8.21986	-4.72881	2.69023e-05	0.000161414
SSA4	ΔΔ (SE vs SC) in A: (High−25)_SE − (High−25)_SC	-5.93367	-7.8104	-4.05693	8.46304e-05	0.000253891
TPK1	ΔΔ (SE vs SC) in A: (High−25)_SE − (High−25)_SC	-5.10533	-7.2957	-2.91496	0.000665725	0.00133145
SLT2	ΔΔ (SE vs SC) in A: (High−25)_SE − (High−25)_SC	-1.27967	-3.92055	1.36122	0.296256	0.296256
RLM1	ΔΔ (SE vs SC) in A: (High−25)_SE − (High−25)_SC	-2.639	-5.23369	-0.0443141	0.0470186	0.0564223

### Sheet: S3D
Table S3D. Evolved vs ancestral at high temperature. Per species and gene: A vs EC and A vs EI at High (SC 40 °C; SE 34 °C): log₂ mean differences, 95% CIs, Hedges’ g, Welch p-values, BH–FDR.
Species	Gene	contrast	delta_log2	ci_low	ci_high	p_raw	hedges_g	p_fdr
S. cerevisiae	RPSA6	A - EC	0.616	-0.109177	1.34118	0.0684584	2.23599	0.0684584
	RPSA6	A - EI	3.32167	3.1907	3.45263	2.49233e-07	46.0333	1.4954e-06
	RPSA6	EC - EI	2.70567	1.97782	3.43351	0.00331912	9.83637	0.00520266
	CRF1	A - EC	1.228	0.164547	2.29145	0.0370712	2.87841	0.0684584
	CRF1	A - EI	3.88967	2.98407	4.79526	0.00177477	10.3778	0.00266216
	CRF1	EC - EI	2.66167	1.66483	3.6585	0.00185141	4.87987	0.00520266
	SSA4	A - EC	1.851	-0.192416	3.89442	0.0609119	2.30214	0.0684584
	SSA4	A - EI	5.223	4.7451	5.7009	0.000165318	25.8432	0.000495955
	SSA4	EC - EI	3.372	1.19825	5.54575	0.0215079	4.30297	0.0258095
	TPK1	A - EC	1.272	0.301283	2.24272	0.0220004	2.37646	0.0660011
	TPK1	A - EI	2.299	1.38006	3.21794	0.0052384	5.60878	0.00628608
	TPK1	EC - EI	1.027	0.112908	1.94109	0.038236	2.5153	0.038236
	SLT2	A - EC	0.476333	0.0128587	0.939808	0.0463742	1.92774	0.0684584
	SLT2	A - EI	2.02933	1.67972	2.37894	0.000451559	12.5172	0.000903118
	SLT2	EC - EI	1.553	1.05783	2.04817	0.00346844	7.40018	0.00520266
	RLM1	A - EC	1.61533	0.502077	2.72859	0.0160649	2.66253	0.0660011
	RLM1	A - EI	-1.365	-2.44031	-0.289694	0.0255957	-2.42992	0.0255957
	RLM1	EC - EI	-2.98033	-3.90687	-2.0538	0.000989436	-5.93474	0.00520266
S. eubayanus	RPSA6	A - EC	-0.351667	-2.01401	1.31067	0.561377	-0.421635	0.697215
	RPSA6	A - EI	-11.2603	-12.2668	-10.2538	8.92039e-06	-20.6452	5.35223e-05
	RPSA6	EC - EI	-10.9087	-12.6073	-9.21003	0.0003153	-13.7074	0.0003153
	CRF1	A - EC	-0.178	-1.79334	1.43734	0.774906	-0.199846	0.774906
	CRF1	A - EI	-8.69733	-10.3037	-7.09099	0.000114117	-9.81943	0.000228235
	CRF1	EC - EI	-8.51933	-10.1307	-6.90795	0.000125406	-9.58872	0.00018811
	SSA4	A - EC	0.332	-1.20517	1.86917	0.581012	0.391743	0.697215
	SSA4	A - EI	-8.55133	-10.0863	-7.01635	0.00010208	-10.1042	0.000228235
	SSA4	EC - EI	-8.88333	-10.4315	-7.33517	9.07514e-05	-10.4062	0.00018811
	TPK1	A - EC	-1.24167	-3.42449	0.941156	0.184975	-1.05877	0.665158
	TPK1	A - EI	-9.26533	-11.4207	-7.10996	0.00044224	-8.17374	0.000663359
	TPK1	EC - EI	-8.02367	-9.78217	-6.26517	0.000232859	-8.30562	0.000279431
	SLT2	A - EC	-0.87	-2.7888	1.0488	0.227835	-1.02293	0.665158
	SLT2	A - EI	-7.396	-9.2279	-5.5641	0.000850923	-8.152	0.00102111
	SLT2	EC - EI	-6.526	-7.56449	-5.48751	0.000111542	-11.9106	0.00018811
	RLM1	A - EC	0.825	-1.61573	3.26573	0.332579	0.778009	0.665158
	RLM1	A - EI	-6.68833	-9.33501	-4.04166	0.00731197	-6.59803	0.00731197
	RLM1	EC - EI	-7.51333	-8.37947	-6.6472	8.62649e-05	-17.6975	0.00018811

### Sheet: S3E
Table S3E. Evolved vs ancestral at 25 °C. Per species and gene: A vs EC and A vs EI at 25 °C: log₂ mean differences, 95% CIs, Hedges’ g, Welch p-values, BH–FDR.
Species	Gene	contrast	delta_log2	ci_low	ci_high	p_raw	hedges_g	p_fdr
S. cerevisiae	RPSA6	A - EC	-1.19	-2.62132	0.24132	0.0743463	-1.91492	0.171708
	RPSA6	A - EI	2.58867	0.0416346	5.1357	0.0480329	2.09248	0.0789497
	RPSA6	EC - EI	3.77867	0.860736	6.6966	0.029796	3.39458	0.0867124
	CRF1	A - EC	-0.89	-2.00938	0.229385	0.0896104	-1.50644	0.171708
	CRF1	A - EI	2.72267	0.769452	4.67588	0.0205687	2.80569	0.0789497
	CRF1	EC - EI	3.61267	1.56924	5.6561	0.0127497	3.97466	0.0764981
	SSA4	A - EC	-0.762667	-2.6098	1.08447	0.223439	-1.12275	0.268126
	SSA4	A - EI	2.37633	-0.0471359	4.7998	0.0526331	1.90671	0.0789497
	SSA4	EC - EI	3.139	0.221433	6.05657	0.043564	2.98195	0.0867124
	TPK1	A - EC	-0.999	-2.20975	0.21175	0.0837549	-1.49715	0.171708
	TPK1	A - EI	1.049	-2.25704	4.35504	0.351995	0.74538	0.422394
	TPK1	EC - EI	2.048	-1.23856	5.33456	0.130287	1.44938	0.130287
	SLT2	A - EC	-0.336333	-1.80831	1.13564	0.497701	-0.510907	0.497701
	SLT2	A - EI	0.226	-1.26945	1.72145	0.637274	0.347733	0.637274
	SLT2	EC - EI	0.562333	-0.0556098	1.18028	0.0648342	1.65627	0.0867124
	RLM1	A - EC	-0.758667	-1.80658	0.289245	0.114472	-1.3179	0.171708
	RLM1	A - EI	-2.52167	-4.56705	-0.476288	0.0297597	-2.60723	0.0789497
	RLM1	EC - EI	-1.763	-3.83763	0.31163	0.0722604	-1.85508	0.0867124
S. eubayanus	RPSA6	A - EC	0.442	-2.03882	2.92282	0.565152	0.434434	0.643982
	RPSA6	A - EI	-10.581	-11.6723	-9.48972	3.87351e-05	-19.0425	0.00023241
	RPSA6	EC - EI	-11.023	-13.3229	-8.72314	0.0007037	-10.1805	0.0021111
	CRF1	A - EC	0.429333	-2.1473	3.00597	0.643982	0.331786	0.643982
	CRF1	A - EI	-9.58833	-12.1598	-7.01682	0.000996267	-7.42024	0.0029888
	CRF1	EC - EI	-10.0177	-12.8703	-7.16499	0.000619849	-6.36866	0.0021111
	SSA4	A - EC	-1.99967	-4.43629	0.436954	0.0776552	-1.80989	0.416632
	SSA4	A - EI	-6.24167	-11.9421	-0.541283	0.0417639	-2.86043	0.0417639
	SSA4	EC - EI	-4.242	-9.30272	0.818718	0.0750258	-1.79274	0.0750258
	TPK1	A - EC	0.705	-0.462176	1.87218	0.168422	1.09848	0.416632
	TPK1	A - EI	-5.555	-8.11892	-2.99108	0.00756832	-4.85413	0.0113525
	TPK1	EC - EI	-6.26	-8.78954	-3.73046	0.00498171	-5.39938	0.00996342
	SLT2	A - EC	-0.98	-3.3483	1.3883	0.304327	-0.779842	0.45649
	SLT2	A - EI	-6.621	-10.1226	-3.11942	0.00753039	-3.63097	0.0113525
	SLT2	EC - EI	-5.641	-9.21027	-2.07173	0.0155851	-3.35031	0.0233776
	RLM1	A - EC	-0.913333	-2.98393	1.15726	0.208316	-1.16361	0.416632
	RLM1	A - EI	-5.84567	-10.4463	-1.24502	0.0286288	-2.85468	0.0343545
	RLM1	EC - EI	-4.93233	-10.2199	0.355274	0.0569029	-2.59244	0.0682835

### Sheet: S3F
Table S3F. Change in temperature responsiveness after evolution (difference-in-differences within species). Per species and gene: estimates of “(High−25 in EC/EI) − (High−25 in A)” alongside OLS (HC3) Temperature×Evolution interaction coefficients, 95% CIs, and BH–FDR (these underpin Fig. 2C)
Change in expression between high temp and 25 ºC (Welch test)
Species	Evolution	Gene	n_25	n_High	mean_25	mean_High	delta_log2	ci_low	ci_high	p_raw	hedges_g	p_fdr
S. cerevisiae	A	RPSA6	3	3	0	1.35533	1.35533	-0.262447	2.97311	0.0693446	2.31924	0.0693446
	A	CRF1	3	3	-0.000333333	3.579	3.57933	2.31024	4.84843	0.00555471	7.23448	0.00833207
	A	SSA4	3	3	0	5.50233	5.50233	3.77421	7.23046	0.00383761	7.86127	0.00833207
	A	TPK1	3	3	3.70074e-17	2.281	2.281	1.17825	3.38375	0.00484503	3.80957	0.00833207
	A	SLT2	3	3	-3.70074e-17	2.037	2.037	0.442376	3.63162	0.030235	3.25391	0.036282
	A	RLM1	3	3	0.000333333	3.718	3.71767	2.57091	4.86442	0.000862679	5.89631	0.00517607
	EC	RPSA6	3	3	1.19	0.739333	-0.450667	-1.09192	0.190585	0.121084	-1.29787	0.145301
	EC	CRF1	3	3	0.889667	2.351	1.46133	0.477873	2.44479	0.0149054	2.7313	0.0400719
	EC	SSA4	3	3	0.762667	3.65133	2.88867	0.733365	5.04397	0.0284337	3.67455	0.0426506
	EC	TPK1	3	3	0.999	1.009	0.01	-1.12269	1.14269	0.981271	0.0163686	0.981271
	EC	SLT2	3	3	0.336333	1.56067	1.22433	0.631178	1.81749	0.0049912	3.8237	0.0299472
	EC	RLM1	3	3	0.759	2.10233	1.34333	0.347399	2.33927	0.0200359	2.44623	0.0400719
	EI	RPSA6	3	3	-2.58867	-1.96633	0.622333	-2.43673	3.6814	0.47489	0.569491	0.47489
	EI	CRF1	3	3	-2.723	-0.310333	2.41267	0.384887	4.44045	0.0332643	2.63611	0.100953
	EI	SSA4	3	3	-2.37633	0.279667	2.656	-0.275822	5.58782	0.0600225	2.52758	0.120045
	EI	TPK1	3	3	-1.049	-0.018	1.031	-2.6351	4.6971	0.35668	0.770584	0.428016
	EI	SLT2	3	3	-0.226	0.00766667	0.233667	-0.3485	0.815834	0.253868	0.980542	0.380802
	EI	RLM1	3	3	2.522	5.08267	2.56067	0.415788	4.70555	0.0336509	2.7722	0.100953
S. eubayanus	A	RPSA6	3	3	1.38778e-17	-1.04767	-1.04767	-2.6871	0.591764	0.12894	-1.41149	0.25788
	A	CRF1	3	3	-3.70074e-17	-2.895	-2.895	-4.42577	-1.36423	0.00727597	-3.58949	0.0436558
	A	SSA4	3	3	-0.000333333	-0.431667	-0.431333	-1.81807	0.955404	0.425764	-0.584263	0.425764
	A	TPK1	3	3	-3.70074e-17	-2.82433	-2.82433	-5.02761	-0.621057	0.0272322	-2.75467	0.0816966
	A	SLT2	3	3	-4.62593e-17	0.757333	0.757333	-1.63544	3.15011	0.421644	0.58827	0.425764
	A	RLM1	3	3	0.000333333	1.079	1.07867	-1.25755	3.41488	0.263263	0.857963	0.394895
	EC	RPSA6	3	3	-0.442	-1.07667	-0.634667	-2.96421	1.69488	0.434581	-0.595274	0.434581
	EC	CRF1	3	3	-0.429333	-2.431	-2.00167	-4.59321	0.589878	0.0962288	-1.45622	0.197209
	EC	SSA4	3	3	1.99933	-0.763	-2.76233	-5.10957	-0.415096	0.0325124	-2.33921	0.195074
	EC	TPK1	3	3	-0.705	-1.58267	-0.877667	-2.53281	0.777481	0.203063	-1.02323	0.304594
	EC	SLT2	3	3	0.98	1.627	0.647	-1.12704	2.42104	0.313497	0.805765	0.376196
	EC	RLM1	3	3	0.913667	0.254	-0.659667	-1.56781	0.248475	0.0986047	-1.64979	0.197209
	EI	RPSA6	3	3	10.581	9.34033	-1.24067	-2.41991	-0.0614257	0.0432074	-1.91053	0.22776
	EI	CRF1	3	3	9.58833	7.29533	-2.293	-5.10101	0.515007	0.07592	-1.96768	0.22776
	EI	SSA4	3	3	6.24133	8.11967	1.87833	-3.61431	7.37098	0.309423	0.845653	0.347694
	EI	TPK1	3	3	5.555	6.441	0.886	-1.56131	3.33331	0.347694	0.71329	0.347694
	EI	SLT2	3	3	6.621	8.153	1.532	-2.33094	5.39494	0.257651	0.97079	0.347694
	EI	RLM1	3	3	5.846	7.76733	1.92133	-3.3262	7.16886	0.26035	1.00703	0.347694
Temperature*Evolution condition interaction (OLS model with HC3)
Species	Gene	contrast	deltadelta_est	Evolution	dd_est_model	p_raw	p_fdr
S. cerevisiae	RPSA6	ΔΔ_EC	-1.806	EC	-1.806	0.00609886	0.00918971
	RPSA6	ΔΔ_EI	-0.733	EI	-0.733	0.473898	0.473898
	CRF1	ΔΔ_EC	-2.118	EC	-2.118	0.00343159	0.00918971
	CRF1	ΔΔ_EI	-1.16667	EI	-1.16667	0.186338	0.330437
	SSA4	ΔΔ_EC	-2.61367	EC	-2.61367	0.00912331	0.010948
	SSA4	ΔΔ_EI	-2.84633	EI	-2.84633	0.0155178	0.0465534
	TPK1	ΔΔ_EC	-2.271	EC	-2.271	0.00612647	0.00918971
	TPK1	ΔΔ_EI	-1.25	EI	-1.25	0.307419	0.368902
	SLT2	ΔΔ_EC	-0.812667	EC	-0.812667	0.174147	0.174147
	SLT2	ΔΔ_EI	-1.80333	EI	-1.80333	0.00561954	0.0337172
	RLM1	ΔΔ_EC	-2.37433	EC	-2.37433	0.00399939	0.00918971
	RLM1	ΔΔ_EI	-1.157	EI	-1.157	0.220292	0.330437
S. eubayanus	RPSA6	ΔΔ_EC	0.413	EC	0.413	0.698057	0.837668
	RPSA6	ΔΔ_EI	-0.193	EI	-0.193	0.810882	0.810882
	CRF1	ΔΔ_EC	0.893333	EC	0.893333	0.49687	0.745305
	CRF1	ΔΔ_EI	0.602	EI	0.602	0.605125	0.783655
	SSA4	ΔΔ_EC	-2.331	EC	-2.331	0.058345	0.250938
	SSA4	ΔΔ_EI	2.30967	EI	2.30967	0.241019	0.723057
	TPK1	ΔΔ_EC	1.94667	EC	1.94667	0.0937274	0.250938
	TPK1	ΔΔ_EI	3.71033	EI	3.71033	0.0138415	0.0830487
	SLT2	ΔΔ_EC	-0.110333	EC	-0.110333	0.929074	0.929074
	SLT2	ΔΔ_EI	0.774667	EI	0.774667	0.642994	0.783655
	RLM1	ΔΔ_EC	-1.73833	EC	-1.73833	0.125469	0.250938
	RLM1	ΔΔ_EI	0.842667	EI	0.842667	0.653045	0.783655
