## Supplementary material for "Convergent targeting of conserved regulatory networks during thermal evolution across *Saccharomyces*": Table S6

### Sheet: S6
Table S6. List of primer used in this study
Primer	Sequence	Description	Reference
MIT_Fw	CCATGTTCAAATCATGGAGAGA	Checking the mtDNA loss, targeting the transfer RNA (tRNA) clusters in mtDNA	Li et al., 2019
MIT_Rv	CGAACTCGCATTCAATGTTTGG	Checking the mtDNA loss, targeting the transfer RNA (tRNA) clusters in mtDNA	Li et al., 2019
COX3_Fw	TGGTTATGCCTTCACCATGA	Checking the mtDNA loss, COX3 gene amplification	Hewitt et al., 2020
COX3_Rv	CAACATGATGTCCAGCTGTTAAA	Checking the mtDNA loss, COX3 gene amplification	Hewitt et al., 2020
COX2_Fw	GGTATTTTAGAATTACATGA	Checking the mtDNA loss, COX2 gene amplification	Hewitt et al., 2020
COX2_Rv	ATTTATTGTTCATTTAATCA	Checking the mtDNA loss, COX2 gene amplification	Hewitt et al., 2020
ATP6_Fw	AGTCTAATCTCAAATTGATCTAATGGTGATGT	Checking the mtDNA loss, ATP6 gene amplification	Albertin 2013
ATP6_Rv	TTACCTATGATCTTAAGATTATAYGTATCTAG	Checking the mtDNA loss, ATP6 gene amplification	Albertin 2013
RPSA6_SC_Fw	TCGATGGTGAAGCCGTTGGTGA	SC RPS6A qPCR	This study
RPSA6_SC_Rv	ACAATGGCACCTCTGACGGACT	SC RPS6A qPCR	This study
DIP2_SC_Fw	CGGTTGCTACTGATGGCGGCTT	SC DIP2 qPCR	This study
DIP2_SC_Rv	GCCTTCACCCGATGCATCAGCT	SC DIP2 qPCR	This study
RPL12B_SC_Fw	CGGTGGTGAAGTCGGTGCTTCC	SC RPL12B qPCR	This study
RPL12B_SC_Rv	AATTCCTTGGTGGCCTTGGCGA	SC RPL12B qPCR	This study
CRF1_SC_Fw	GACGTCTCTTGGCAGCAGCTCT	SC CRF1 qPCR	This study
CRF1_SC_Rv	CAGCCGAATTCGCCCCGAAGTT	SC CRF1 qPCR	This study
SAA4_SC_Fw	GCCGCCGCCCAAGATGCTATAA	SC SAA4 qPCR	This study
SAA4_SC_Rv	GCACCACCTGCAGCTCCGTAAA	SC SAA4 qPCR	This study
TPK1_SC_Fw	AACAACAGCCACAGAGAGCGGT	SC TPK1 qPCR	This study
TPK1_SC_Rv	AGTGACATGTGGCTGCTTCGGT	SC TPK1 qPCR	This study
HSP12_SC_Fw	AGGTGTCCACGACTCTGCCGAA	SC HSP12 qPCR	This study
HSP12_SC_Rv	TGGACTTGGCGGCTCCCATGTA	SC HSP12 qPCR	This study
SLT2_SC_Fw	TGGCATGATCCAGCTGACGAACC	SC SLT2 qPCR	This study
SLT2_SC_Rv	GCTGTTGCTGCTGCTGTTGCTG	SC SLT2 qPCR	This study
FKS2_SC_Fw	TGCTGCTCTGGCCCTTTGTTGG	SC FKS2 qPCR	This study
FKS2_SC_Rv	ACCGTGAGCGATCCCTGCCATA	SC FKS2 qPCR	This study
RLM1_SC_Fw	GCCCTCCAACTGGTTCACTGCC	SC RLM1 qPCR	This study
RLM1_SC_Rv	TGTGTTTCCCGGCTTGGCACTG	SC RLM1 qPCR	This study
ACT1_SC_Fw	TTGGCCGGTAGAGATTTGAC	SC ACT1 qPCR	Contreras et al., 2012
ACT1_SC_Rv	CCCAAAACAGAAGGTGGAA	SC ACT1 qPCR	Contreras et al., 2012
UBC6_SC_Fw	GATACTTGGAATCCTGGCTGGTCTGTCTC	SC UBC6 qPCR	Teste et al., 2009
UBC6_SC_Rv	AAAGGGTCTTCTGTTTCATCACCTGTATTTGC	SC UBC6 qPCR	Teste et al., 2009
RPN2_SC_Fw	GCGGATACAGGCACATTGGATACC	SC RPN2 qPCR	Teste et al., 2009
RPN2_SC_Rv	TGTTGCTACCTTCTCTACCTCCTTACC	SC RPN2 qPCR	Teste et al., 2009
RPSA6_SE_Fw	TGAGCGTATTCGGCAGCAGCTT	SE RPS6A qPCR	This study
RPSA6_SE_Rv	ACACCAAGGCTCCAAAGATCCA	SE RPS6A qPCR	This study
DIP2_SE_Fw	CGCAAGAAGTTGGGTGAAGCGC	SE DIP2 qPCR	This study
DIP2_SE_Rv	GGGCATCACCATCAACGCGTCT	SE DIP2 qPCR	This study
RPL12B_SE_Fw	CGGTGGTGAAGTCGGTGCTTCC	SE RPL12B qPCR	This study
RPL12B_SE_Rv	AATTCCTTGGTGGCCTTGGCGA	SE RPL12B qPCR	This study
CRF1_SE_Fw	AGCCCCCATTTGTTGCAGCGAA	SE CRF1 qPCR	This study
CRF1_SE_Rv	TTGCTCACATAACGGGTGCCCA	SE CRF1 qPCR	This study
SAA4_SE_Fw	ATGCTGTGGTAACGGTTCCGGC	SE SAA4 qPCR	This study
SAA4_SE_Rv	AATGGCAGCAGCGGTAGGTTCG	SE SAA4 qPCR	This study
TPK1_SE_Fw	CCTCACCACCCTTCTCCGGTGT	SE TPK1 qPCR	This study
TPK1_SE_Rv	TGGTGGTCAAGGGGCTCCACAT	SE TPK1 qPCR	This study
HSP12_SE_Fw	ACAAGGTCGCCGGTAAGGTCGA	SE HSP12 qPCR	This study
HSP12_SE_Rv	TCAACTTGGACTTGGCGGCACC	SE HSP12 qPCR	This study
SLT2_SE_Fw	CCGGGCTTCAAATCACGGTGCA	SE SLT2 qPCR	This study
SLT2_SE_Rv	GCCAACCTTTGACGGATGCCCA	SE SLT2 qPCR	This study
FKS2_SE_Fw	CCCGCCAAATTCGTCCACCCAT	SE FKS2 qPCR	This study
FKS2_SE_Rv	AGCGGGTCCAACAATGCATGCA	SE FKS2 qPCR	This study
RLM1_SE_Fw	GCGGGGCAGGTTGGTTCTGTTT	SE RLM1 qPCR	This study
RLM1_SE_Rv	TCGCGACCCCTTTGCAACCATC	SE RLM1 qPCR	This study
ACT1_SE_Fw	AGGATTGAGCGGCGGTTTGCAT	SE ACT1 qPCR	This study
ACT1_SE_Rv	CGGTTTCTCCCTACCTCACGCC	SE ACT1 qPCR	This study
UBC6_SE_Fw	ACATCATCACAGGTCCGGCGGA	SE UBC6 qPCR	This study
UBC6_SE_Rv	TGGCGGGTGGCTTGTATGGGTA	SE UBC6 qPCR	This study
RPN2_SE_Fw	TCAGCTAGCTCTTGACGGCCGT	SE RPN2 qPCR	This study
RPN2_SE_Rv	CAACATCCGGAGAGGCTGCTGC	SE RPN2 qPCR	This study
